# *Endozoicomonas*-chlamydiae interactions in cell-associated microbial aggregates of the coral *Pocillopora acuta*

**DOI:** 10.1101/2022.11.28.517745

**Authors:** Justin Maire, Kshitij Tandon, Astrid Collingro, Allison van de Meene, Katarina Damjanovic, Cecilie Ravn Gøtze, Sophie Stephenson, Gayle K. Philip, Matthias Horn, Neal E. Cantin, Linda L. Blackall, Madeleine J. H. van Oppen

**Affiliations:** School of BioSciences, The University of Melbourne, Parkville, VIC, 3010, Australia; Centre for Microbiology and Environmental Systems Science, University of Vienna, Vienna, 1030, Austria; Australian Institute of Marine Science, PMB No 3, Townsville, 4810, QLD, Australia; Melbourne Bioinformatics, The University of Melbourne, Parkville, VIC, 3010, Australia

**Keywords:** microbiome, *Endozoicomonas*, CAMA, endosymbiont, coral, chlamydiae

## Abstract

Corals are associated with a variety of bacteria, which occur in the surface mucus layer, gastrovascular cavity, skeleton, and tissues. Some tissue-associated bacteria form clusters, termed cell-associated microbial aggregates (CAMAs), which are poorly studied. Here, we provide a comprehensive characterization of CAMAs in the coral *Pocillopora acuta*. Combining imaging techniques, laser capture microdissection, and amplicon and metagenome sequencing we show that CAMAs: (i) are located in the tentacle tips and may be intracellular; (ii) contain *Endozoicomonas, Kistimonas* (both Gammaproteobacteria), and *Simkania* (Chlamydiota) bacteria; (iii) *Endozoicomonas* may provide vitamins to its host and use secretion systems and/or pili for colonization and aggregation; (iv) *Endozoicomonas* and *Simkania* occur in distinct, but adjacent, CAMAs; (v) *Simkania* may rely on acetate and heme provided by neighboring *Endozoicomonas*. Our study provides detailed insight into coral endosymbionts, which will guide the assessment of their suitability for probiotic approaches to mitigate coral bleaching.
