## Supplementary material for "*Endozoicomonas*-chlamydiae interactions in cell-associated microbial aggregates of the coral *Pocillopora acuta*": Table S1

### Sheet: Sheet1
Table S1: List of Pocillopora acuta genotypes used in this study, including sampling location, sampling date, and which experiment they were used for. FISH: Fluorescence in situ Hybridization; SEM: Scanning Electron Microscopy. LCM: Laser Capture Microdissection.
Genotype	Location	Latitude (°)	Longitude (°)	Sampling from the field of the original colonies	FISH	TEM	LCM	CAMA metabarcoding	CAMA metagenomics	Whole larva metabarcoding	F1 adult sampling	F2 adult sampling	Larvae sampling
F1_6	Feather reef	-17.52	146.39	2017-07-21	x		x	x	x	x	2019-12-03	2020-09-28	28/11/2019 (FISH) - 28/03/2020 (FISH and Metabarcoding)
C2_12	Coates reef	-17.19	146.37	2017-07-20	x	x					2019-12-03	2020-09-28	28/11/2019 (FISH)
R2_8	Rib reef	-18.47	146.87	2017-07-22	x						2019-12-03	2020-09-28
OI2	Orpheus Island	-18.6	146.48	2017-02-17	x		x	x					02/04/2017 (Damjanovic et al., 2020)
OI3	Orpheus Island	-18.6	146.48	2017-02-17	x		x	x					02/04/2017 (Damjanovic et al., 2020)
