## Supplementary material for "*Endozoicomonas*-chlamydiae interactions in cell-associated microbial aggregates of the coral *Pocillopora acuta*": Table S3

### Sheet: Legend
	Table S3: Relative abundance of bacterial ASVs in CAMAs isolated by LCM. Each column is a replicate. A: CAMAs from adults of the F1_6 genotype, generations F1 and F2. This data is summarized in Figure 3A. B: CAMAs from larvae of the OI2 and OI3 genotypes. This data is summarized in Figure 4E.

### Sheet: A. Adult CAMAs (F1_6)
F1 generation		F2 generation			Amplified samples for metagenomics
F1_6_Ad_Bact_F1_P1	F1_6_Ad_Bact_F1_P2	F1_6_Ad_Bact_F2_1A	F1_6_Ad_Bact_F2_1B	F1_6_Ad_Bact_F2_1C	F1_amplified	F2_amplified	Phylum	Class	Order	Family	Genus	Species	ASV
0	0	0.00494658	0	0	0	0	p__Proteobacteria	c__Gammaproteobacteria	o__Burkholderiales	f__Hydrogenophilaceae	g__Tepidiphilus	s__uncultured_bacterium	7fc8897dd6c765a7668878b76b5796b6
0	0	0	0.00868282	0	0	0	p__Proteobacteria	c__Gammaproteobacteria	o__Burkholderiales	f__Comamonadaceae	g__Delftia		8ca144199ad655306c14ba1724093bf3
0	0	0.0123664	0	0.0111516	0	0	p__Proteobacteria	c__Gammaproteobacteria	o__Burkholderiales	f__Rhodocyclaceae	g__Azonexus	s__uncultured_bacterium	f79d464e438e320df67ba7e08f2ed0db
0	0.0318643	0	0	0	0	0	p__Proteobacteria	c__Gammaproteobacteria	o__Pseudomonadales	f__Moraxellaceae	g__Acinetobacter		78d5aae6b66e7d786f091294174e2839
0	0	0.0395726	0	0	0	0	p__Firmicutes	c__Bacilli	o__Staphylococcales	f__Staphylococcaceae	g__Staphylococcus		e6adc86b0ce6d014fd258412ef2eae77
0	0	0.017313	0	0	0.0901932	0.0181633	p__Proteobacteria	c__Alphaproteobacteria	o__Rhizobiales	f__Beijerinckiaceae	g__Methylovirgula	s__uncultured_bacterium	c5bcff13cf299536969b0c8a7f1c4db5
0	0.0220599	0	0	0	0	0	p__Actinobacteriota	c__Actinobacteria	o__Corynebacteriales	f__Corynebacteriaceae	g__Corynebacterium		c323a93ef64401df52dcac13cac13266
0	0	0.0593589	0	0.0241618	0	0	p__Actinobacteriota	c__Actinobacteria	o__Corynebacteriales	f__Corynebacteriaceae	g__Corynebacterium		6d74940ef9190fccf501134156ac7f98
0	0.0294132	0.0593589	0	0	0	0.0254287	p__Actinobacteriota	c__Actinobacteria	o__Corynebacteriales	f__Corynebacteriaceae	g__Lawsonella	s__uncultured_bacterium	b5aa69734e3ea9fe7bc1ceeda46307c5
31.7823	51.7918	8.6664	11.1965	12.1162	33.3264	13.2302	p__Proteobacteria	c__Gammaproteobacteria	o__Oceanospirillales	f__Endozoicomonadaceae	g__Endozoicomonas	s__uncultured_bacterium	d97ef90a6c2aef99c5abf5cb46fe5c26
7.31381	11.7359	2.49555	2.5636	2.81206	9.64027	4.18846	p__Proteobacteria	c__Gammaproteobacteria	o__Oceanospirillales	f__Endozoicomonadaceae	g__Endozoicomonas	s__uncultured_bacterium	2ca22127ab578084f9a738cf2924d150
16.5563	3.63253	34.3119	30.659	28.7748	14.4379	30.2855	p__Proteobacteria	c__Gammaproteobacteria	o__Oceanospirillales	f__Endozoicomonadaceae	g__Endozoicomonas	s__uncultured_bacterium	644057e94f4be3b9481608b0fc146c63
44.3475	32.7565	53.8979	49.8481	56.2616	42.5053	50.1235	p__Proteobacteria	c__Gammaproteobacteria	o__Oceanospirillales	f__Endozoicomonadaceae	g__Endozoicomonas	s__uncultured_bacterium	e0a7ab9c21e30fd178bec91c2d202a2a
0	0	0.435299	5.72415	0	0	2.12874	p__Verrucomicrobiota	c__Chlamydiae	o__Chlamydiales	f__Simkaniaceae	g__Simkania	s__Simkania_negevensis	cf66b75df7161b8b2739dcd60dce9270

### Sheet: B. Larvae CAMAs (OI2 and OI3)
OI2 genotype		OI3 genotype
OI2.B.Bact	OI2.C.Bact	OI3.B.Bact	OI3.C.Bact	Phylum	Class	Order	Family	Genus	Species	ASV
86.9113	85.0352	15.2817	26.6496	p_Proteobacteria	c_Gammaproteobacteria	o_Oceanospirillales	f_Endozoicomonadaceae	g_Kistimonas		3a564a901de46878d0ced9fbb7b46a31
3.76736	2.13976	0	25.3683	p_Proteobacteria	c_Gammaproteobacteria	o_Oceanospirillales	f_Endozoicomonadaceae	g_Kistimonas		4c96f53f6cc30c787cc4dd168fb47f6c
1.67978	0	9.33409	0	p_Actinobacteria	c_Actinobacteria	o_Corynebacteriales	f_Corynebacteriaceae	g_Lawsonella	s_uncultured bacterium	b5aa69734e3ea9fe7bc1ceeda46307c5
0	0	0.796813	4.22806	p_Actinobacteria	c_Actinobacteria	o_Corynebacteriales	f_Corynebacteriaceae	g_Corynebacterium 1		db0e0a2359454f3c377451ca51ce299c
0.873871	0	1.679	0	p_Actinobacteria	c_Actinobacteria	o_Corynebacteriales	f_Corynebacteriaceae	g_Corynebacterium 1		3ce4c2d620bd80da75f722b1d544da5c
0	0	9.36255	0	p_Actinobacteria	c_Actinobacteria	o_Corynebacteriales	f_Corynebacteriaceae	g_Corynebacterium 1		7003139e36077dd9123f69b435f289e4
1.05835	0	2.87422	0	p_Actinobacteria	c_Actinobacteria	o_Corynebacteriales	f_Corynebacteriaceae	g_Corynebacterium 1		c323a93ef64401df52dcac13cac13266
0.961258	0	3.32954	0	p_Actinobacteria	c_Actinobacteria	o_Corynebacteriales	f_Corynebacteriaceae	g_Corynebacterium 1		52d8cd45be6c2013c8eca2adb52fa418
0	0	1.45134	0	p_Actinobacteria	c_Actinobacteria	o_Micrococcales	f_Microbacteriaceae	g_Microbacterium		53e27656d9771af6fe821abd5f47e7c9
1.19429	0	33.7507	9.92953	p_Actinobacteria	c_Actinobacteria	o_Micrococcales	f_Micrococcaceae	g_Micrococcus		007861cf4357c84116e647b68ab1bf30
1.87397	0	0	11.467	p_Actinobacteria	c_Actinobacteria	o_Micrococcales	f_Micrococcaceae	g_Micrococcus		61122cb36265b07d699aeb9e793b5392
0	0	0.71144	0	p_Firmicutes	c_Bacilli	o_Lactobacillales	f_Streptococcaceae	g_Streptococcus	s_Streptococcus salivarius subsp. thermophilus	a3160b01d9b88c4be339a6794e3aa0f8
0	0	1.10985	4.164	p_Firmicutes	c_Bacilli	o_Lactobacillales	f_Streptococcaceae	g_Streptococcus		85dfb383cafbd6fc2c7ed3ad6bc0b9b0
0	0	4.89471	1.08905	p_Proteobacteria	c_Alphaproteobacteria	o_Caulobacterales	f_Caulobacteraceae	g_Brevundimonas		1b517f6ed269c4516f2cc4c6fca1a0a0
0	0.528169	1.42288	0	p_Proteobacteria	c_Alphaproteobacteria	o_Rhizobiales	f_Hyphomicrobiaceae	g_Hyphomicrobium		9d71702957799a662ae2f7545bc2abfc
1.46616	0	1.39442	0	p_Firmicutes	c_Clostridia	o_Clostridiales	f_Ruminococcaceae	g_Oscillibacter		d5d41fa9804e077c0a2161b047b8667b
0.213613	12.2969	4.98008	1.21717	p_Proteobacteria	c_Gammaproteobacteria	o_Vibrionales	f_Vibrionaceae	g_Vibrio		26a930ff8d7ae487ae9b3beaf07b53ca
0	0	7.62664	15.8872	p_Firmicutes	c_Bacilli	o_Bacillales	f_Staphylococcaceae	g_Staphylococcus		cf63179f6eb172dc94cdfa2cb3a780c1
