## Supplementary material for "*Endozoicomonas*-chlamydiae interactions in cell-associated microbial aggregates of the coral *Pocillopora acuta*": Table S4

### Sheet: Whole larvae metabarcoding
Table S4: Relative abundance of bacterial ASVs in whole larvae of the F1_6 genotype. Each column is a replicate. The row highlighted in yellow is the same Simkania ASV observed in Figure 3A.
F1_6_A_1	F1_6_A_2	F1_6_A_3	F1_6_A_4	F1_6_A_5	F1_6_A_6	Average	Phylum	Class	Order	Family	Genus	Species	ASV
72.4109	76.1341	76.9312	78.3757	70.273	80.0418	75.6945	p__Proteobacteria	c__Alphaproteobacteria	o__Sphingomonadales	f__Sphingomonadaceae	g__Sphingomonas		a28dd71f9c1b1911d5567f8ea9d46eb0
7.51159	4.9839	5.56487	5.43359	3.83492	4.1904	5.25321	p__Bacteroidota	c__Bacteroidia	o__Chitinophagales	f__Chitinophagaceae	g__Sediminibacterium	s__Sediminibacterium_sp.	96b8b3d3f4be45703be059f7d28847da
2.52917	2.49468	2.29395	2.57197	2.06349	1.96443	2.31962	p__Proteobacteria	c__Alphaproteobacteria	o__Caulobacterales	f__Caulobacteraceae	g__Caulobacter		4e74e2a99da77e7dc5bb114af0d28c13
2.68499	1.63764	1.80547	1.84209	3.07302	2.05161	2.18247	p__Proteobacteria	c__Gammaproteobacteria	o__Burkholderiales	f__Burkholderiaceae	g__Ralstonia		79fea7073a32159fbf592c02ee449582
0.0879016	2.59294	0	0.440248	7.00952	0.348716	1.74655	p__Proteobacteria	c__Alphaproteobacteria	o__Rhodobacterales	f__Rhodobacteraceae			624abe12913cde87af82ec8c70562e81
1.58223	0.731481	0.790192	0.845739	1.32063	1.06358	1.05564	p__Bacteroidota	c__Bacteroidia	o__Chitinophagales	f__Chitinophagaceae	g__Niastella	s__Niastella_koreensis	608299b9763b73420dce6de3b177627a
0.926962	1.0208	1.18289	1.29757	0.526984	1.04033	0.999258	p__Proteobacteria	c__Gammaproteobacteria	o__Burkholderiales	f__Comamonadaceae			9748fd9d7115f1453c17893c14eaf0b2
0.60732	1.06447	0.771036	0.897874	0.628571	0.790422	0.793282	p__Proteobacteria	c__Alphaproteobacteria	o__Rhizobiales	f__Xanthobacteraceae	g__Bradyrhizobium		206b29f88461783ce0517109943f15ec
0.347611	1.09722	0.708778	0.782019	0.425397	0.6335	0.665754	p__Proteobacteria	c__Alphaproteobacteria	o__Rhizobiales	f__Xanthobacteraceae	g__Afipia	s__Afipia_broomeae	387a25b09a6471722afd0ea61206447f
0.831069	0.311152	0.838082	0.637201	0.24127	0.354527	0.53555	p__Verrucomicrobiota	c__Chlamydiae	o__Chlamydiales	f__Simkaniaceae	g__Simkania	s__Simkania_negevensis	cf66b75df7161b8b2739dcd60dce9270
0.335624	0.294776	0.330444	0.515553	0.406349	0.418459	0.383534	p__Bacteroidota	c__Bacteroidia	o__Chitinophagales	f__Chitinophagaceae			47b01c31138351993f74b6c9af10eea7
0.315646	0.409411	0	0.335979	0.768254	0.197605	0.337816	p__Proteobacteria	c__Gammaproteobacteria	o__Steroidobacterales	f__Steroidobacteraceae	g__uncultured		6220a97426378c708e5f9d8461447b6d
0.0399553	0	0.59863	0.086891	0	1.2205	0.32433	p__Proteobacteria	c__Alphaproteobacteria					7865d26772ff583f4f9c470bf54e1004
0.487454	0.496752	0.172406	0.173782	0.203175	0.389399	0.320495	p__Proteobacteria	c__Alphaproteobacteria	o__Rhizobiales	f__Xanthobacteraceae	g__Afipia	s__uncultured_bacterium	14a6071fc47ec11478266bc86e119c0b
0.64328	0.513128	0.253819	0	0	0.430083	0.306718	p__Proteobacteria	c__Alphaproteobacteria	o__Rhizobiales	f__Xanthobacteraceae	g__Bradyrhizobium		7fe77472482b3a550b77188e1c68c155
0.351606	0.420329	0.177195	0.185368	0.419048	0.0639312	0.269579	p__Actinobacteriota	c__Actinobacteria	o__Propionibacteriales	f__Propionibacteriaceae	g__Cutibacterium		5f303d5361eaea06168f2dd3aae55a2f
0.299664	0.245647	0.368756	0.150611	0.215873	0.185982	0.244422	p__Proteobacteria	c__Gammaproteobacteria	o__Burkholderiales	f__Comamonadaceae	g__Pelomonas		5fd31ff146ae0889f19a3bf52a33429c
0.315646	0	0.234663	0.260673	0.253968	0.261537	0.221081	p__Bacteroidota	c__Bacteroidia	o__Chitinophagales	f__Chitinophagaceae	g__Vibrionimonas		b02d652f4ca3429867668a6935199e37
0.175803	0.180141	0.258608	0.086891	0.520635	0	0.20368	p__Proteobacteria	c__Gammaproteobacteria	o__Salinisphaerales	f__Algiphilaceae	g__Algiphilus	s__uncultured_bacterium	f8a334f83071cc0faf9939dbd2ade44d
0	0	0.890762	0.312808	0	0	0.200595	p__Bacteroidota	c__Bacteroidia	o__Flavobacteriales	f__Flavobacteriaceae			f8b8b265b008038b6b6aab9a3a6915c8
0.263705	0.191058	0.0670466	0.144818	0.349206	0.168546	0.197397	p__Myxococcota	c__Polyangia	o__Polyangiales	f__Polyangiaceae			d8342ff5bd96fb4b15aa8aa929f5b4d7
0.291673	0.114635	0.225085	0.179575	0	0.33128	0.190375	p__Proteobacteria	c__Alphaproteobacteria	o__Rhizobiales	f__Xanthobacteraceae	g__Pseudolabrys	s__uncultured_Bradyrhizobiaceae	d6ff8880697d930d071ac1dc32996e02
0.143839	0.109176	0.435803	0.0984765	0	0.145298	0.155432	p__Proteobacteria	c__Alphaproteobacteria	o__Rhizobiales	f__Xanthobacteraceae	g__Afipia	s__uncultured_rape	e3ae919ac75a41191d7eaa84a47876bb
0.0239732	0.196517	0.0478904	0.231709	0.431746	0	0.155306	p__Proteobacteria	c__Gammaproteobacteria	o__Burkholderiales	f__Nitrosomonadaceae	g__DSSD61	s__uncultured_bacterium	e33b1aaf68b009ff532590b818ec0123
0.295669	0.180141	0.0526795	0.0810983	0.0952381	0.215041	0.153311	p__Proteobacteria	c__Alphaproteobacteria	o__Rhizobiales	f__Rhizobiaceae			6d9b5102954749bab307469fd1bc861c
0	0.158306	0.205929	0	0.444444	0	0.13478	p__Proteobacteria	c__Gammaproteobacteria	o__Burkholderiales	f__Burkholderiaceae	g__Cupriavidus		3e5466d3ca4625d367eba50ca9583000
0.167812	0	0.229874	0.150611	0	0.244101	0.132066	p__Proteobacteria	c__Gammaproteobacteria	o__Alteromonadales	f__Marinobacteraceae	g__Marinobacter		d506c43c84f7ec0c561c0a425e99fa83
0.111875	0.120094	0.0766247	0.0579274	0.222222	0.081367	0.111685	p__Bacteroidota	c__Bacteroidia	o__Flavobacteriales	f__Flavobacteriaceae	g__Nonlabens	s__Nonlabens_sediminis	4b5a0888230a2f16586b9ef51b73ebcf
0.191785	0.0982586	0.143671	0.0637201	0.0507937	0.081367	0.104933	p__Elusimicrobiota	c__Elusimicrobia	o__Lineage_IV	f__Lineage_IV	g__Lineage_IV	s__uncultured_Termite	d7a6c896495ec69df077bb96fb023220
0.0958926	0.158306	0.0478904	0.0984765	0.222222	0	0.103798	p__Proteobacteria	c__Gammaproteobacteria	o__Burkholderiales	f__Burkholderiaceae	g__Burkholderia-Caballeronia-Paraburkholderia		2da1af564aa1495dd7171c8da0e7143d
0.103884	0.0927998	0.10057	0.0405492	0.165079	0.110427	0.102218	p__Proteobacteria	c__Alphaproteobacteria	o__Reyranellales	f__Reyranellaceae	g__Reyranella		f8edb4188e4b7409202aee2962aa5134
0.471472	0	0.0383123	0.0637201	0	0.0348716	0.101396	p__Proteobacteria	c__Gammaproteobacteria	o__Oceanospirillales	f__Alcanivoracaceae	g__Ketobacter	s__uncultured_bacterium	170dff34643662b983e5b94ff810b703
0.167812	0.398493	0	0	0	0	0.0943842	p__Bacteroidota	c__Bacteroidia	o__Flavobacteriales	f__Flavobacteriaceae	g__Tenacibaculum		769f6f6d1db33462e17d87607af5d009
0	0.272941	0.143671	0.139026	0	0	0.0926063	p__Bacteroidota	c__Bacteroidia	o__Chitinophagales	f__Chitinophagaceae	g__Asinibacterium	s__uncultured_bacterium	c86ca7afa6ea73b8b1d956421a7782d2
0.0599329	0.120094	0.24903	0.115855	0	0	0.0908186	p__Proteobacteria	c__Gammaproteobacteria	o__Gammaproteobacteria_Incertae_Sedis	f__Unknown_Family	g__Acidibacter		51ac645db6aeccfcc8c1885eae9a12ea
0.103884	0.141929	0.181984	0.0405492	0.0698413	0	0.0896978	p__Proteobacteria	c__Alphaproteobacteria	o__Sphingomonadales	f__Sphingomonadaceae	g__Sphingomonas		c45db55927c575695ebf7692495d0ec4
0.163817	0.0491293	0.0287343	0.139026	0.0571429	0.0988027	0.0894419	p__Proteobacteria	c__Alphaproteobacteria	o__Rhizobiales	f__Hyphomicrobiaceae	g__Hyphomicrobium		7a37aae77ffe44612344921e73ac4daa
0	0	0.0574685	0.475004	0	0	0.0887455	p__Bacteroidota	c__Bacteroidia	o__Flavobacteriales	f__Flavobacteriaceae	g__Tenacibaculum	s__Cytophaga_sp.	38f3abec62f44f987f3457a8986e8df7
0	0	0.311288	0	0	0.197605	0.0848155	p__Proteobacteria	c__Gammaproteobacteria	o__Burkholderiales	f__Comamonadaceae			7dd5551886c7b46e274551f7a8c04e23
0	0.169223	0	0.104269	0.0888889	0.116239	0.07977	p__Actinobacteriota	c__Actinobacteria	o__Corynebacteriales	f__Corynebacteriaceae	g__Lawsonella	s__uncultured_bacterium	b5aa69734e3ea9fe7bc1ceeda46307c5
0	0	0.0670466	0.0405492	0.234921	0.116239	0.0764592	p__Proteobacteria	c__Alphaproteobacteria	o__Rickettsiales	f__AB1	g__AB1	s__uncultured_Alphaproteobacteria	749b127a1334a8bb068c2a268f355ba6
0	0	0	0	0.457143	0	0.0761905	p__Proteobacteria	c__Gammaproteobacteria	o__Alteromonadales	f__Marinobacteraceae	g__Marinobacter		e0cc6a95596c1068ec99eb67cea8d93e
0.451494	0	0	0	0	0	0.0752491	p__Proteobacteria	c__Gammaproteobacteria	o__Vibrionales	f__Vibrionaceae	g__Vibrio		26a930ff8d7ae487ae9b3beaf07b53ca
0	0.163764	0	0	0.273016	0	0.0727967	p__Proteobacteria	c__Gammaproteobacteria	o__Burkholderiales	f__Burkholderiaceae	g__Cupriavidus		26894fcaef7a6d078281cecbf152d924
0.0958926	0.0272941	0.181984	0	0.0634921	0.0639312	0.0720989	p__Bdellovibrionota	c__Oligoflexia	o__0319-6G20	f__0319-6G20	g__0319-6G20	s__uncultured_Roseobacter	af83cefb749b95f4f81f6a188c18e9db
0	0	0	0	0.419048	0	0.0698413	p__Proteobacteria	c__Alphaproteobacteria	o__Rhodobacterales	f__Rhodobacteraceae	g__Ruegeria	s__Ruegeria_lacuscaerulensis	023bc360f0f48b25606190b1ebca5fa3
0.083906	0.147388	0.0383123	0	0.0698413	0.0697431	0.0681985	p__Bacteroidota	c__Bacteroidia	o__Bacteroidales	f__Prevotellaceae	g__uncultured	s__uncultured_bacterium	a88d464e2dc119f35da36a92a9feb102
0	0.0545881	0.0239452	0.0753056	0.253968	0	0.0679679	p__Acidobacteriota	c__Acidobacteriae	o__Subgroup_2	f__Subgroup_2	g__Subgroup_2	s__uncultured_eubacterium	2d585c428a3477010ae724b1b4e6576f
0	0	0.119726	0.179575	0	0.104615	0.0673193	p__Proteobacteria	c__Alphaproteobacteria	o__Rhodobacterales	f__Rhodobacteraceae			342406bc95950819780df1fd7db9da7b
0.0399553	0.0655058	0.196351	0	0	0.0988027	0.0667691	p__Proteobacteria	c__Alphaproteobacteria	o__Rhodobacterales	f__Rhodobacteraceae	g__Cognatishimia	s__uncultured_bacterium	0142e3efbe4c804a7b44f9ddbfc319a6
0	0.109176	0	0.0521346	0.234921	0	0.0660386	p__Proteobacteria	c__Alphaproteobacteria	o__Rhizobiales	f__Beijerinckiaceae	g__Methylobacterium-Methylorubrum		23b13e05f9cfd70cce8451488e4e7f36
0	0.245647	0.0670466	0.0810983	0	0	0.0656319	p__Proteobacteria	c__Gammaproteobacteria	o__JG36-TzT-191	f__JG36-TzT-191	g__JG36-TzT-191		1cd303af6f8c9d30933431023d2acd5c
0.227745	0.0982586	0	0.0637201	0	0	0.0649539	p__Proteobacteria	c__Alphaproteobacteria	o__Rhizobiales	f__Xanthobacteraceae	g__Bradyrhizobium	s__Bradyrhizobium_denitrificans	62bb26499420b040ce905af739b757f9
0.0519418	0.125553	0	0.121647	0.0761905	0	0.0625554	p__Proteobacteria	c__Alphaproteobacteria	o__Rhodobacterales	f__Rhodobacteraceae	g__Limimaricola		9c2aa88e26b55818fb76a07355904e28
0	0	0.0335233	0.341771	0	0	0.0625491	p__Proteobacteria	c__Gammaproteobacteria	o__Arenicellales	f__Arenicellaceae	g__Arenicella	s__uncultured_bacterium	80b489e151f211f376f03c687194321b
0	0	0	0	0.374603	0	0.0624339	p__Actinobacteriota	c__Actinobacteria	o__Propionibacteriales	f__Propionibacteriaceae	g__Cutibacterium		7d060dc6afef322ab3cca68685eca849
0	0	0	0	0.260317	0.0871789	0.0579161	p__Firmicutes	c__Bacilli	o__Staphylococcales	f__Staphylococcaceae	g__Staphylococcus		cf63179f6eb172dc94cdfa2cb3a780c1
0	0	0.0718356	0	0.165079	0.104615	0.0569216	p__Proteobacteria	c__Alphaproteobacteria	o__Sphingomonadales	f__Sphingomonadaceae	g__Novosphingobium	s__Novosphingobium_fuchskuhlense	331ed8bf645ceea358d38e7c91bacf1d
0.219754	0	0.114937	0	0	0	0.0557818	p__Firmicutes	c__Bacilli	o__Bacillales	f__Bacillaceae	g__Geobacillus		0a6717aa74c45780487b407128fb331f
0.263705	0	0	0	0	0.0697431	0.0555746	p__Proteobacteria	c__Gammaproteobacteria	o__Pseudomonadales	f__Moraxellaceae	g__Acinetobacter	s__Acinetobacter_ursingii	c9fe036af6898a611388eb76a7edce25
0	0	0	0	0.32381	0	0.0539683	p__Firmicutes	c__Bacilli	o__Lactobacillales	f__Streptococcaceae	g__Streptococcus		a3160b01d9b88c4be339a6794e3aa0f8
0	0	0	0.0984765	0.209524	0	0.0513334	p__Proteobacteria	c__Alphaproteobacteria	o__Rhizobiales	f__Beijerinckiaceae	g__Methylobacterium-Methylorubrum		1ed5f3c3dbf191ab1e5ca7d0e6af518e
0.191785	0	0.105359	0	0	0	0.049524	p__Proteobacteria	c__Gammaproteobacteria	o__Vibrionales	f__Vibrionaceae	g__Vibrio		b79ce87ff90922a39b1778144668b205
0	0.109176	0.186773	0	0	0	0.0493248	p__Acidobacteriota	c__Acidobacteriae	o__Bryobacterales	f__Bryobacteraceae	g__Bryobacter		2d17e9a75e87ba47fbf222088cdc77dd
0	0	0.14846	0.0926838	0.0444444	0	0.0475981	p__Firmicutes	c__Bacilli	o__Staphylococcales	f__Staphylococcaceae	g__Staphylococcus		9be2c5f87fd9d5824b9370da83bd01c2
0	0	0	0	0	0.278972	0.0464954	p__Bacteroidota	c__Bacteroidia	o__Flavobacteriales	f__Flavobacteriaceae	g__Tenacibaculum	s__Cytophaga_sp.	ea2685322793b91a78828e406edd7adc
0	0.147388	0	0.121647	0	0	0.0448392	p__Proteobacteria	c__Alphaproteobacteria	o__Sphingomonadales	f__Sphingomonadaceae	g__Erythrobacter		11bb58be038678b5e2b1878c01140c05
0.0719195	0.0272941	0.167616	0	0	0	0.0444717	p__Firmicutes	c__Clostridia	o__Oscillospirales	f__Butyricicoccaceae	g__UCG-008		f53696916b7662759202972237cd8710
0.0479463	0	0.105359	0.0463419	0.0571429	0	0.0427983	p__Bacteroidota	c__Bacteroidia	o__Chitinophagales	f__Chitinophagaceae	g__Sediminibacterium		6fe7988786b9e3bcc85398ceee5d5ac9
0	0	0.0718356	0.104269	0	0.0639312	0.040006	p__Proteobacteria	c__Alphaproteobacteria	o__Rhodobacterales	f__Rhodobacteraceae	g__Defluviimonas	s__uncultured_bacterium	de41c1040dc0265a81b450a62b83d44b
0	0	0.0239452	0.0579274	0	0.156922	0.0397991	p__Proteobacteria	c__Gammaproteobacteria	o__Arenicellales	f__Arenicellaceae			8bb67fed48eb295c3f084823788f4821
0.147834	0	0	0	0.0825397	0	0.0383957	p__Proteobacteria	c__Alphaproteobacteria	o__Sphingomonadales	f__Sphingomonadaceae	g__Erythrobacter		528ce41b79765564add2c3331f7189c2
0	0	0.0478904	0	0.177778	0	0.0376114	p__Proteobacteria	c__Alphaproteobacteria	o__Rhizobiales	f__Rhizobiaceae	g__Roseitalea		3b2922b63b9c75120793b0253e6333d8
0.0599329	0.0382117	0	0	0.120635	0	0.0364632	p__Proteobacteria	c__Alphaproteobacteria	o__Rhodobacterales	f__Rhodobacteraceae	g__Nautella		2acdc3877186ae1317a58cc2548930c0
0.0319642	0	0.0862028	0.0173782	0	0.081367	0.036152	p__Proteobacteria	c__Alphaproteobacteria	o__Rickettsiales	f__Rickettsiaceae	g__uncultured	s__uncultured_bacterium	b10f652ae4c1f8230654182db7787d94
0.0998881	0.114635	0	0	0	0	0.0357539	p__Actinobacteriota	c__Actinobacteria	o__Corynebacteriales	f__Corynebacteriaceae	g__Corynebacterium	s__Corynebacterium_tuberculostearicum	1e1d5cda3a64454986669b3b64216a98
0	0	0.0909918	0	0.107937	0	0.0331547	p__Bacteroidota	c__Bacteroidia	o__Cytophagales	f__Cyclobacteriaceae	g__Marinoscillum	s__bacterium_DG873	f5b312cdd8857d4ca022de5cf3c39cce
0	0.109176	0.0862028	0	0	0	0.0325632	p__Bacteroidota	c__Bacteroidia	o__Chitinophagales	f__Chitinophagaceae	g__Sediminibacterium	s__uncultured_Sediminibacterium	099bb0f2e4a533e2eb127083af722551
0	0	0.138882	0	0	0.0464954	0.0308963	p__Verrucomicrobiota	c__Chlamydiae	o__Chlamydiales	f__Chlamydiaceae	g__uncultured	s__uncultured_bacterium	2a80f7aeefe92206f7af608e38ceacb5
0	0.0818822	0.0383123	0	0	0.0639312	0.0306876	p__Bacteroidota	c__Bacteroidia	o__Flavobacteriales	f__Flavobacteriaceae	g__Aquimarina		6b4f52b713cf6cd4f513c8463ec72f52
0.111875	0	0	0	0.0698413	0	0.030286	p__Proteobacteria	c__Gammaproteobacteria	o__Oceanospirillales	f__Oleiphilaceae	g__Oleiphilus		c3def7cba0407ac9aa9047ffbe90e5f6
0	0	0.0574685	0.121647	0	0	0.0298527	p__Proteobacteria	c__Gammaproteobacteria	o__Beggiatoales	f__Beggiatoaceae	g__uncultured	s__uncultured_gamma	7dd5a2acf47fdeec9d6677156dcf25b8
0.175803	0	0	0	0	0	0.0293005	p__Proteobacteria	c__Alphaproteobacteria	o__Rhodobacterales	f__Rhodobacteraceae			f7c378107153875fd43af799b3a5c00e
0.0799105	0.0927998	0	0	0	0	0.0287851	p__Bacteroidota	c__Bacteroidia	o__Bacteroidales	f__Bacteroidaceae	g__Bacteroides		48f4836ac88dffa66dd5bd336e5ac549
0	0	0	0	0.171429	0	0.0285714	p__Actinobacteriota	c__Actinobacteria	o__Corynebacteriales	f__Corynebacteriaceae	g__Corynebacterium	s__Corynebacterium_aurimucosum	71c895520e0b8cbc619040c2a49005e6
0	0.087341	0	0.0810983	0	0	0.0280732	p__Firmicutes	c__Bacilli	o__Brevibacillales	f__Brevibacillaceae	g__Brevibacillus		064baf602cc256073d3cda9e07216e59
0	0	0	0	0	0.156922	0.0261537	p__Bacteroidota	c__Bacteroidia	o__Flavobacteriales	f__Flavobacteriaceae	g__Tenacibaculum		f6ad5bff42c1b6ea58c92e311945119f
0.0958926	0	0	0.0579274	0	0	0.0256367	p__Proteobacteria	c__Gammaproteobacteria	o__Alteromonadales	f__Idiomarinaceae	g__Idiomarina		b9b90dbdc4509946cf68b87e673d13fa
0	0.0436705	0	0	0.107937	0	0.0252678	p__Verrucomicrobiota	c__Verrucomicrobiae	o__Pedosphaerales	f__Pedosphaeraceae	g__ADurb.Bin063-1		04777901fad8d55ef972b3b6a1e1652e
0.00399553	0	0	0	0.146032	0	0.0250045	p__Actinobacteriota	c__Actinobacteria	o__Corynebacteriales	f__Corynebacteriaceae	g__Corynebacterium		db0e0a2359454f3c377451ca51ce299c
0.0998881	0.0491293	0	0	0	0	0.0248362	p__Proteobacteria	c__Gammaproteobacteria					10887b184832b06dd13bcb8b1ce9f013
0.0998881	0	0	0	0.0444444	0	0.0240554	p__Firmicutes	c__Bacilli	o__Paenibacillales	f__Paenibacillaceae	g__Paenibacillus	s__Paenibacillus_pasadenensis	75fbbb41d2fe2c14a19232892183c426
0	0.0163764	0	0.0637201	0.0634921	0	0.0239314	p__Bacteroidota	c__Bacteroidia	o__Flavobacteriales	f__Cryomorphaceae	g__Owenweeksia	s__uncultured_bacterium	957fe81005b90f5ad5e4d176df68bee9
0.0639284	0	0.0766247	0	0	0	0.0234255	p__Bacteroidota	c__Bacteroidia	o__Cytophagales	f__Cyclobacteriaceae	g__uncultured	s__uncultured_marine	a68429f3b749587a468d74373d7d5650
0	0.087341	0	0	0.0507937	0	0.0230224	p__Firmicutes	c__Clostridia	o__Lachnospirales	f__Lachnospiraceae	g__Lachnoclostridium		7d56d271a4fd77a98f6659b05bc4fb13
0.135848	0	0	0	0	0	0.0226413	p__Proteobacteria	c__Gammaproteobacteria	o__Pseudomonadales	f__Pseudomonadaceae	g__Pseudomonas		225804e26d4333a808cc043cad192be0
0	0	0.0718356	0	0	0.0639312	0.0226278	p__Proteobacteria	c__Gammaproteobacteria	o__Thiotrichales	f__Thiotrichaceae	g__uncultured		6e3ced2c0942863a82657e3b7307b5c5
0	0.0818822	0.0526795	0	0	0	0.0224269	p__Proteobacteria	c__Gammaproteobacteria	o__Burkholderiales	f__Comamonadaceae	g__Polaromonas		d5be1604583edf34bd1dfe34d58a9270
0.111875	0.0218353	0	0	0	0	0.022285	p__Proteobacteria	c__Alphaproteobacteria	o__Alphaproteobacteria_Incertae_Sedis	f__Unknown_Family	g__uncultured		756de42f79d7a02f652f568fd56b111a
0	0	0	0	0	0.133674	0.022279	p__Actinobacteriota	c__Actinobacteria	o__Corynebacteriales	f__Corynebacteriaceae	g__Corynebacterium	s__Corynebacterium_tuberculostearicum	2fddc61798c3c1cc29dc8d7e53bbc6ab
0	0	0	0	0.133333	0	0.0222222	p__Firmicutes	c__Clostridia	o__Oscillospirales	f__Butyricicoccaceae	g__UCG-008	s__uncultured_bacterium	e973225651ad0e2576c309e78b0d66cf
0	0	0	0	0.133333	0	0.0222222	p__Firmicutes	c__Clostridia	o__Lachnospirales	f__Lachnospiraceae	g__Lachnospiraceae_FCS020_group	s__uncultured_Lachnospiraceae	8f87771ef03a96ee777a383943512899
0	0	0.0335233	0	0	0.0988027	0.0220543	p__Proteobacteria	c__Alphaproteobacteria	o__Rhizobiales				c83ca881a3720456c13b5292980796cd
0.131852	0	0	0	0	0	0.0219754	p__Bacteroidota	c__Bacteroidia	o__Flavobacteriales	f__Flavobacteriaceae	g__Tenacibaculum		a4c982a1c9b3174216d3e46d88bbcb10
0	0.0382117	0	0	0	0.0871789	0.0208984	p__Bacteroidota	c__Bacteroidia	o__Cytophagales	f__Cyclobacteriaceae	g__Cesiribacter		0aff4977cef80867a964a05d0713f306
0.075915	0.0436705	0	0	0	0	0.0199309	p__Firmicutes	c__Bacilli	o__Bacillales	f__Bacillaceae	g__Anoxybacillus		fc71a82939d4611d3abd081631f4e1ee
0	0.0655058	0.0526795	0	0	0	0.0196975	p__Proteobacteria	c__Alphaproteobacteria	o__Sphingomonadales	f__Sphingomonadaceae	g__Sphingomonas	s__Sphingomonas_melonis	a532655ad529fcfbf83b0c2a00b22530
0.11587	0	0	0	0	0	0.0193117	p__Bacteroidota	c__Bacteroidia	o__Chitinophagales	f__Saprospiraceae	g__Aureispira		03ca3a9bb8cb95ceb4b453508312d786
0.111875	0	0	0	0	0	0.0186458	p__Proteobacteria	c__Alphaproteobacteria	o__Rhodobacterales	f__Rhodobacteraceae			8fb7c34e9774e0623654d0d5b37d51f7
0	0.0382117	0	0	0.0698413	0	0.0180088	p__Firmicutes	c__Bacilli	o__Paenibacillales	f__Paenibacillaceae	g__Paenibacillus	s__Paenibacillus_alginolyticus	11c01e3d910844badbbceb0fbe7723a6
0.107879	0	0	0	0	0	0.0179799	p__Bacteroidota	c__Bacteroidia	o__Flavobacteriales	f__Flavobacteriaceae	g__Actibacter	s__uncultured_bacterium	64b22ba673b186d777fa1cae054ed739
0	0.0382117	0	0.0695128	0	0	0.0179541	p__Proteobacteria	c__Gammaproteobacteria	o__Burkholderiales	f__Comamonadaceae			55541711993ed82cff2943047aec17e9
0	0.0709646	0.0335233	0	0	0	0.0174146	p__Proteobacteria	c__Alphaproteobacteria	o__Rhodospirillales	f__uncultured	g__uncultured	s__uncultured_Rhodospirillaceae	fb21bd4d92d824366c65807020859cf5
0	0.103717	0	0	0	0	0.0172862	p__Bacteroidota	c__Bacteroidia	o__Chitinophagales	f__Saprospiraceae	g__uncultured		dd476b9dc0a273bad734141002398f03
0.0998881	0	0	0	0	0	0.016648	p__Proteobacteria	c__Gammaproteobacteria	o__Cellvibrionales	f__Spongiibacteraceae	g__Spongiibacter	s__Spongiibacter_marinus	f44015dd45e09a3a6e0c4248b42487c2
0.0958926	0	0	0	0	0	0.0159821	p__Proteobacteria	c__Alphaproteobacteria	o__Rhodobacterales	f__Rhodobacteraceae			718910be344197b9c9e9cc3a1e23e6bb
0	0	0	0	0.0952381	0	0.015873	p__Actinobacteriota	c__Actinobacteria	o__Micrococcales	f__Micrococcaceae	g__Micrococcus		61122cb36265b07d699aeb9e793b5392
0	0	0	0	0.0952381	0	0.015873	p__Proteobacteria	c__Gammaproteobacteria	o__Burkholderiales	f__Sutterellaceae	g__Sutterella	s__gut_metagenome	c7b5f5949c7f155e5947be9c4081e6eb
0	0	0	0.0521346	0	0.0406835	0.0154697	p__Myxococcota	c__Polyangia	o__mle1-27	f__mle1-27	g__mle1-27	s__uncultured_bacterium	1dad9c2d7e2829d7b4261b1b0e580cae
0	0	0	0.0926838	0	0	0.0154473	p__Firmicutes	c__Clostridia	o__Eubacteriales	f__Eubacteriaceae	g__Eubacterium		c83e1ad1aba0effcc92744732fd3e3da
0	0	0	0.0926838	0	0	0.0154473	p__Desulfobacterota	c__Desulfovibrionia	o__Desulfovibrionales	f__Desulfovibrionaceae	g__Desulfovibrio	s__Desulfovibrio_desulfuricans	d89696a68e29c753aadb3d3bc83a26ee
0.0599329	0	0	0.0289637	0	0	0.0148161	p__Proteobacteria	c__Alphaproteobacteria	o__Rhizobiales	f__Devosiaceae	g__Devosia		697a8f604d17997888d86fb7ca53b8c1
0	0	0	0	0.0888889	0	0.0148148	p__Proteobacteria	c__Gammaproteobacteria	o__Vibrionales	f__Vibrionaceae	g__Vibrio		613a6844484c3b2f90d38399d2698624
0	0	0	0.0173782	0.0698413	0	0.0145366							734722bce326bc4ae50b71b795fd9f3b
0	0	0.0862028	0	0	0	0.0143671	p__Proteobacteria	c__Gammaproteobacteria	o__Alteromonadales	f__Pseudoalteromonadaceae	g__Pseudoalteromonas		4c14857e36da36efe2bf352525915fb6
0	0.0382117	0.0478904	0	0	0	0.0143504	p__Proteobacteria	c__Gammaproteobacteria	o__Xanthomonadales	f__Rhodanobacteraceae	g__Dyella		19653a3310225633940180ad76860810
0.083906	0	0	0	0	0	0.0139843	p__Proteobacteria	c__Gammaproteobacteria					08da88cfc658fe0b3b360a213243a747
0.083906	0	0	0	0	0	0.0139843	p__Proteobacteria	c__Gammaproteobacteria	o__Steroidobacterales	f__Woeseiaceae	g__Woeseia		0875ec9ad8f7967a3f325db2e9c8c101
0.0719195	0.0109176	0	0	0	0	0.0138062	p__Bacteroidota	c__Bacteroidia	o__Cytophagales	f__Flammeovirgaceae	g__Flammeovirga		5cf09c75fd66a6444b1e7e68b3bfa0d9
0	0	0	0	0.0825397	0	0.0137566	p__Proteobacteria	c__Alphaproteobacteria	o__Rhizobiales	f__Xanthobacteraceae	g__Bradyrhizobium		e2d7eeac3e61e575b9410b76383cfa41
0	0	0.0814137	0	0	0	0.013569	p__Proteobacteria	c__Alphaproteobacteria	o__Rhodobacterales	f__Rhodobacteraceae	g__Donghicola		b795f2a86a9995ec9228faeab179c415
0	0	0	0.0810983	0	0	0.0135164	p__Firmicutes	c__Clostridia	o__Oscillospirales	f__Butyricicoccaceae	g__Butyricicoccus	s__bacterium_NLAE-zl-C313	579e9ce9ad80f9f26758bbb8aa6a4531
0.0799105	0	0	0	0	0	0.0133184	p__Proteobacteria	c__Alphaproteobacteria	o__Rhizobiales	f__Hyphomicrobiaceae	g__Hyphomicrobium		62211eb59f4233219d4ec258684ca1e0
0.0799105	0	0	0	0	0	0.0133184	p__Proteobacteria	c__Alphaproteobacteria	o__Rhizobiales	f__Xanthobacteraceae	g__Rhodopseudomonas		b9079b350bc84bf3919f319f798cb090
0.0799105	0	0	0	0	0	0.0133184	p__Bacteroidota	c__Bacteroidia	o__Flavobacteriales				a9fcc0baf2e5a6af4c2b3d5acd892a13
0.0479463	0	0	0	0	0.0290596	0.0128343	p__Actinobacteriota	c__Actinobacteria	o__Micrococcales	f__Microbacteriaceae			8d8f34f6cfa6ff1a49ea03cd4a156c7a
0	0	0	0	0	0.075555	0.0125925	p__Actinobacteriota	c__Actinobacteria	o__Propionibacteriales	f__Propionibacteriaceae	g__Cutibacterium		1d8de0f0e280a42a8a01abe366855977
0	0	0	0	0	0.075555	0.0125925	p__Bacteroidota	c__Bacteroidia	o__Flavobacteriales	f__Weeksellaceae	g__Cloacibacterium	s__uncultured_bacterium	3508429a57d12c4c2fadb39ef3267223
0	0.0709646	0	0	0	0	0.0118274	p__Firmicutes	c__Clostridia	o__Oscillospirales	f__Ruminococcaceae	g__Faecalibacterium		0eef15a68580bafc648197881fff2898
0	0	0	0	0.0698413	0	0.0116402	p__Proteobacteria	c__Alphaproteobacteria	o__NRL2	f__NRL2	g__NRL2	s__uncultured_marine	179db1be6a00d69e951a985f20ff6824
0	0	0	0.0695128	0	0	0.0115855	p__Bacteroidota	c__Bacteroidia	o__Flavobacteriales	f__Cryomorphaceae	g__Luteibaculum	s__uncultured_bacterium	6dba7908f5f6603f1f2ccb5501d07433
0.0679239	0	0	0	0	0	0.0113207	p__Proteobacteria	c__Gammaproteobacteria	o__Cellvibrionales	f__Halieaceae	g__Halioglobus		b20bb9156beb2d38ad53afb457c1b3e6
0	0.0655058	0	0	0	0	0.0109176	p__Proteobacteria	c__Gammaproteobacteria	o__Vibrionales	f__Vibrionaceae	g__Vibrio		ae8a6381f4e78d50e3fad0e2faad8ea0
0	0	0	0	0	0.0639312	0.0106552	p__Firmicutes	c__Bacilli	o__Thermicanales	f__Thermicanaceae	g__Thermicanus		1ff95331c01a8ecb73f58539d56eb64b
0.0639284	0	0	0	0	0	0.0106547	p__Actinobacteriota	c__Actinobacteria	o__Micrococcales	f__Micrococcaceae	g__Micrococcus		007861cf4357c84116e647b68ab1bf30
0	0	0	0	0.0634921	0	0.010582	p__Proteobacteria	c__Gammaproteobacteria	o__Oceanospirillales	f__Alcanivoracaceae	g__Ketobacter	s__uncultured_marine	15466a254a5e98d232b7d1e542b9ba83
0.0479463	0	0	0	0	0.0116239	0.00992836	p__Actinobacteriota	c__Acidimicrobiia	o__Microtrichales	f__Ilumatobacteraceae			9a150b1371325f65aca71ae5e9686642
0	0	0	0	0	0.0581193	0.00968654	p__Firmicutes	c__Clostridia	o__Lachnospirales	f__Lachnospiraceae	g__Anaerostignum		8b82d05d7b9fd6f03772137c5e0854df
0	0	0	0	0	0.0581193	0.00968654	p__Proteobacteria	c__Alphaproteobacteria	o__Rhizobiales	f__Beijerinckiaceae	g__Methylobacterium-Methylorubrum	s__Methylobacterium_adhaesivum	77f30c0f3727eb22dc0e33353e7b3270
0	0	0	0.0579274	0	0	0.00965456	p__Proteobacteria	c__Gammaproteobacteria	o__Burkholderiales	f__Rhodocyclaceae	g__Sulfuritalea		1b13817c9a28db2dded038a7cb9ecad0
0.0559374	0	0	0	0	0	0.00932289	p__Proteobacteria	c__Alphaproteobacteria	o__Micavibrionales	f__Micavibrionaceae	g__uncultured	s__uncultured_bacterium	67b18af2c9c8a156c7115ce570575c52
0	0	0.0383123	0	0	0.0174358	0.00929135	p__Bacteroidota	c__Bacteroidia	o__Flavobacteriales	f__Crocinitomicaceae	g__Crocinitomix	s__uncultured_bacterium	c98038feb697518abb76e70e7e6fa04c
0	0	0	0	0	0.0523073	0.00871789	p__Proteobacteria	c__Gammaproteobacteria	o__Oceanospirillales	f__Halomonadaceae	g__Halomonas		96f4f46fdf28ceb5d8ba5674554c1e59
0	0	0	0.0521346	0	0	0.0086891	p__Proteobacteria	c__Alphaproteobacteria	o__Rhizobiales	f__Xanthobacteraceae	g__Bradyrhizobium		a43cc15d35c5f4cf5db945c8b532c680
0	0.0272941	0	0	0	0.0232477	0.00842363	p__Proteobacteria	c__Gammaproteobacteria	o__Burkholderiales	f__Comamonadaceae	g__Comamonas	s__Comamonas_denitrificans	8fb50bdde508264892674f1dc073a436
0.0479463	0	0	0	0	0	0.00799105	p__Proteobacteria	c__Alphaproteobacteria	o__Sphingomonadales	f__Sphingomonadaceae	g__Sphingomonas		9da0792d84ca0d713bfae0941f4d46d1
0.0479463	0	0	0	0	0	0.00799105	p__Proteobacteria	c__Gammaproteobacteria	o__Burkholderiales	f__Rhodocyclaceae	g__Sulfuritalea		1c508a7fb6b4f3a29f4908d7d866761d
0	0	0.0478904	0	0	0	0.00798174	p__Proteobacteria	c__Alphaproteobacteria	o__Rhizobiales	f__Hyphomicrobiaceae	g__Pedomicrobium		d46f7f5bd2541806d2f2487c4574db37
0	0	0	0	0	0.0464954	0.00774923	p__Firmicutes	c__Clostridia	o__Oscillospirales	f__Butyricicoccaceae	g__UCG-008	s__uncultured_Ruminococcaceae	6ef989160562ed8d698fb4e438a2ae9e
0.0439508	0	0	0	0	0	0.00732513	p__Proteobacteria	c__Gammaproteobacteria	o__Pseudomonadales	f__Moraxellaceae	g__Psychrobacter		66b2cb3365b73bcb0504471014a26de6
0	0	0.0431014	0	0	0	0.00718356	p__Bacteroidota	c__Bacteroidia	o__Chitinophagales	f__Saprospiraceae	g__uncultured	s__uncultured_bacterium	7d52cca2f27a2e39fdbd28da296bf039
0	0	0.0431014	0	0	0	0.00718356	p__Proteobacteria	c__Alphaproteobacteria	o__Rhizobiales	f__Hyphomicrobiaceae	g__Hyphomicrobium	s__Hyphomicrobium_denitrificans	5f86aca4aa29cef14c4184c2c34397b9
0	0	0	0.0405492	0	0	0.00675819	p__Bacteroidota	c__Bacteroidia	o__Cytophagales				92910580a6df66a26c49ffdcc0268e2c
0	0.00545881	0.00957809	0	0.0253968	0	0.00673895	p__Proteobacteria	c__Gammaproteobacteria	o__Burkholderiales	f__Burkholderiaceae	g__Cupriavidus		4b39420155504b88ed231be667e49bb3
0	0.0382117	0	0	0	0	0.00636862	p__Proteobacteria	c__Gammaproteobacteria	o__Vibrionales	f__Vibrionaceae	g__Vibrio		f857a1dca1affc96af1e0272950f3232
0.0359597	0	0	0	0	0	0.00599329	p__Proteobacteria	c__Alphaproteobacteria	o__Rhizobiales	f__Methyloligellaceae	g__Methyloceanibacter	s__uncultured_bacterium	9203a64a0178f8585a5c207389d3574d
0.0359597	0	0	0	0	0	0.00599329	p__Bacteroidota	c__Bacteroidia	o__Flavobacteriales	f__Weeksellaceae	g__Moheibacter		3dceb61531622083a44d9263ad3e7e08
0	0	0	0.0347564	0	0	0.00579274	p__Proteobacteria	c__Gammaproteobacteria	o__Alteromonadales	f__Alteromonadaceae	g__Alteromonas		e3c9fb8d8e882e9f6d98ff1d7c32f03f
0	0	0.0335233	0	0	0	0.00558722	p__Proteobacteria	c__Alphaproteobacteria	o__Rhodobacterales	f__Rhodobacteraceae			7383bca9939a1fd8c8fab37ae7cb356b
0	0	0.0335233	0	0	0	0.00558722	p__Bacteroidota	c__Bacteroidia	o__Cytophagales	f__Microscillaceae	g__Microscilla		ca9b249ee1eb713dda55c0e66b47a42d
0	0	0.0335233	0	0	0	0.00558722	p__Bdellovibrionota	c__Oligoflexia	o__0319-6G20	f__0319-6G20	g__0319-6G20	s__marine_metagenome	c9268da1983e12234813b105be594a1d
0	0	0.0335233	0	0	0	0.00558722	p__Proteobacteria	c__Alphaproteobacteria	o__Rhodospirillales	f__Rhodospirillaceae	g__Haematospirillum	s__uncultured_bacterium	df93726ffa965bbccc0bb98230501a18
0	0	0	0	0.031746	0	0.00529101	p__Proteobacteria	c__Gammaproteobacteria					e6e6bfc18fa5428070f2745a86e95501
0	0	0.0191562	0.0115855	0	0	0.00512361	p__Planctomycetota	c__Phycisphaerae	o__Phycisphaerales	f__Phycisphaeraceae	g__SM1A02	s__Nannochloropsis_gaditana	714a24133711182b0b2fa57eadb5fa9f
0	0	0	0	0	0.0290596	0.00484327	p__Proteobacteria	c__Gammaproteobacteria	o__Alteromonadales	f__Alteromonadaceae	g__Alteromonas		ab16548aa6887db45c3b0c3c970c88ba
0	0	0.0287343	0	0	0	0.00478904	p__Bacteroidota	c__Bacteroidia	o__Flavobacteriales	f__Crocinitomicaceae	g__Crocinitomix	s__uncultured_bacterium	f839cbac69c22914f763b9a7e430f746
0	0	0	0.0231709	0	0	0.00386182	p__Elusimicrobiota	c__Elusimicrobia	o__Lineage_IV	f__Lineage_IV	g__Lineage_IV		5052f243d0291a52dc8fde432f4104bd
0.0199776	0	0	0	0	0	0.0033296	p__Proteobacteria	c__Gammaproteobacteria	o__Pseudomonadales	f__Moraxellaceae			6a32be47835e174c6854b8307018c78a
0	0	0.0143671	0	0	0	0.00239452	p__Bacteroidota	c__Bacteroidia	o__Chitinophagales	f__Saprospiraceae	g__uncultured	s__Saccharina_japonica	d94316b6d98d227a9fe3710b6a183dc5
