## Supplementary material for "*Endozoicomonas*-chlamydiae interactions in cell-associated microbial aggregates of the coral *Pocillopora acuta*": Table S5

### Sheet: Legend
	Table S5: List of Endozoicomonadaceae (A) and chlamydiae (B) genomes used for phylogenetic analyses.

### Sheet: A - Endozoicomonas
Species name	Genome Size (pb)	Contigs	GC (%)	Completeness (%)	Contamination (%)	CheckM2 completeness model/CheckM	Host	Source	Accession number	Assembly type	Phylum	Class/group	Order	Family
Endozoicomonas sp. Pac_F1	6938003	1770	49	94.25	1.65	Gradient Boost (General Model)	Coral (Pocillopora acuta)	This study	PRJNA891910	MAG	Proteobacteria	Gammaproteobacteria	Oceanospirillales	Endozoicomonadaceae
Endozoicomonas sp. Pac_F2a	5907264	1443	51.3	88.76	2.48	Gradient Boost (General Model)	Coral (Pocillopora acuta)	This study	PRJNA891910	MAG	Proteobacteria	Gammaproteobacteria	Oceanospirillales	Endozoicomonadaceae
Endozoicomonas acroporae Acr-1	6024033	299	49.3	99.99	0.83	Neural Network (Specific Model)	Coral (Acropora sp.)	NCBI genome assembly	GCA_010994335.1	Contig	Proteobacteria	Gammaproteobacteria	Oceanospirillales	Endozoicomonadaceae
Endozoicomonas acroporae Acr-5	6034674	295	49.3	100	0.72	Neural Network (Specific Model)	Coral (Acropora sp.)	NCBI genome assembly	GCA_010994325.1	Contig	Proteobacteria	Gammaproteobacteria	Oceanospirillales	Endozoicomonadaceae
Endozoicomonas acroporae Acr-14	6048850	309	49.2	99.99	0.64	Neural Network (Specific Model)	Coral (Acropora sp.)	NCBI genome assembly	GCA_002864045.1	Contig	Proteobacteria	Gammaproteobacteria	Oceanospirillales	Endozoicomonadaceae
Endozoicomonas montiporae CL-33	5430256	1	48.5	100	1.27	Neural Network (Specific Model)	Coral (Montipora aequituberculata)	NCBI genome assembly	GCA_001583435.1	Complete genome	Proteobacteria	Gammaproteobacteria	Oceanospirillales	Endozoicomonadaceae
Endozoicomonas montiporae LMG24815	5602297	20	48.5	100	1.27	Neural Network (Specific Model)	Coral (Montipora aequituberculata)	NCBI genome assembly	GCA_000722565.1	Contig	Proteobacteria	Gammaproteobacteria	Oceanospirillales	Endozoicomonadaceae
Endozoicomonas atrinae WP70	6687418	980	47.9	100	4.72	Neural Network (Specific Model)	Bivalve (Atrina pectinate)	NCBI genome assembly	GCA_001647025.2	Contig	Proteobacteria	Gammaproteobacteria	Oceanospirillales	Endozoicomonadaceae
Endozoicomonas elysicola DSM22380	5606375	2	46.8	100	2.72	Neural Network (Specific Model)	Sea Slug (Elysia ornate)	NCBI genome assembly	GCA_000710775.1	Complete genome	Proteobacteria	Gammaproteobacteria	Oceanospirillales	Endozoicomonadaceae
Endozoicomonas ascidiicola AVMART05	6130497	36	46.7	99.77	0.83	Gradient Boost (General Model)	Ascidians (Tunicata, Ascidiaceae)	NCBI genome assembly	GCA_001646945.1	Contig	Proteobacteria	Gammaproteobacteria	Oceanospirillales	Endozoicomonadaceae
Endozoicomonas ascidiicola KASP37	6512467	34	46.6	100	1.88	Gradient Boost (General Model)	Ascidians (Tunicata, Ascidiaceae)	NCBI genome assembly	GCA_001646955.1	Contig	Proteobacteria	Gammaproteobacteria	Oceanospirillales	Endozoicomonadaceae
Endozoicomonas numazuensis DSM25634	6342227	31	47	100	0.6	Neural Network (Specific Model)	Marine sponge (Haliclona sp.)	NCBI genome assembly	GCA_000722635.1	Contig	Proteobacteria	Gammaproteobacteria	Oceanospirillales	Endozoicomonadaceae
Endozoicomonas arenosclerae Ab112	6216773	2501	47.2	74.82	3.65	Gradient Boost (General Model)	Marine sponge (Arenosclera brasiliensis)	NCBI genome assembly	GCA_001562015.1	Contig	Proteobacteria	Gammaproteobacteria	Oceanospirillales	Endozoicomonadaceae
Endozoicomonas arenosclerae E-MC227	6453554	328	47.7	100	0.07	Neural Network (Specific Model)	Marine sponge (Arenosclera brasiliensis)	NCBI genome assembly	GCA_001562005.1	Contig	Proteobacteria	Gammaproteobacteria	Oceanospirillales	Endozoicomonadaceae
Parendozoicomonas haliclonae S-B4-1U	5467208	69	51.5	100	1.41	Gradient Boost (General Model)	Marine sponge (Haliclona sp.)	NCBI genome assembly	GCA_900174585.1	Contig	Proteobacteria	Gammaproteobacteria	Oceanospirillales	Endozoicomonadaceae
Endozoicomonas marisrubri 6c	7693961	3	47.8	96.7	0.32	Gradient Boost (General Model)	Coral (Acropora humilis)	RAST	6666666.314155	Contig	Proteobacteria	Gammaproteobacteria	Oceanospirillales	Endozoicomonadaceae
Endozoicomonas sp. W5_Kt	3425338	792	51.4	93.64	3.08	Gradient Boost (General Model)	Coral (Stylophora pistillata)	NCBI genome assembly	GCA_024509095.1	MAG	Proteobacteria	Gammaproteobacteria	Oceanospirillales	Endozoicomonadaceae
Endozoicomonas sp. HY_Ok	3930706	785	50.8	91.89	0.65	Gradient Boost (General Model)	Coral (Stylophora pistillata)	NCBI genome assembly	GCA_024509075.1	MAG	Proteobacteria	Gammaproteobacteria	Oceanospirillales	Endozoicomonadaceae

### Sheet: B - Chlamydiae
Species ID	Species name	Strain	Size	Contigs	GC (%)	Completeness (%)	Contamination (%)	CheckM2 completeness model/CheckM	Lifestyle	Host	Environment	Source	Accession nr	Assembly type	Phylum	Class/group	Order	Family
Pac_F2b	Simkaniaceae bacterium Pac_F2b	N/A	1247175	46	43.95	88.02	0.21	Neural Network (Specific Model)	host-associated	coral	marine	This study	PRJNA891910	MAG	Chlamydiae	Group 1	Simkaniales	Simkaniaceae
1021942-13	Chlamydiae bacterium 1021942-13	N/A	2050771	89	42.3	95.09	0.53	Neural Network (Specific Model)	unknown	unknown	rock	https://genome.jgi.doe.gov/GEMs	1021942-13	MAG	Chlamydiae	Group 1	Simkaniales	Rhabdochlamydiaceae
1021942-14	Chlamydiae bacterium 1021942-14	N/A	1418688	33	49.11	97.65	0.23	Gradient Boost (General Model)	unknown	unknown	rock	https://genome.jgi.doe.gov/GEMs	1021942-14	MAG	Chlamydiae	Group 1	Anoxychlamydiales	CC-III
1039689-34	Chlamydiae bacterium 1039689-34	N/A	1617102	54	44.44	97.4	1.12	Gradient Boost (General Model)	unknown	unknown	marine	https://genome.jgi.doe.gov/GEMs	1039689-34	MAG	Chlamydiae	Group 2	Amoebachlamydiales	MCF_E
1041544-29	Chlamydiales bacterium 38-26/Chlamydiae bacterium 1041544-29	N/A	2834110	8	38.12	99.58	1.82	Neural Network (Specific Model)	unknown	unknown	engineered	NCBI genome assembly	GCA_001897225.1	MAG	Chlamydiae	Group 2	Amoebachlamydiales	Parachlamydiaceae
1045192-5	Chlamydiae bacterium 1045192-5	N/A	1546357	13	45.68	92.67	0.16	Neural Network (Specific Model)	host-associated	gutless worm	marine	https://genome.jgi.doe.gov/GEMs	1045192-5	MAG	Chlamydiae	Group 1	Simkaniales	Simkaniaceae
1045240-7	Chlamydiae bacterium 1045240-7	N/A	1632623	95	43.94	96.66	0.37	Gradient Boost (General Model)	host-associated	gutless worm	marine	https://genome.jgi.doe.gov/GEMs	1045240-7	MAG	Chlamydiae	Group 1	Simkaniales	Simkaniaceae
1049244-12	Chlamydiae bacterium 1049244-12	N/A	1164074	128	37.73	91.62	0.06	Neural Network (Specific Model)	host-associated	gutless worm	marine	https://genome.jgi.doe.gov/GEMs	1049244-12	MAG	Chlamydiae	Group 1	Simkaniales	Simkaniaceae
1063924-70	Chlamydiae bacterium 1063924-70	N/A	1724569	119	42.78	87.23	0.1	Neural Network (Specific Model)	unknown	unknown	marine	https://genome.jgi.doe.gov/GEMs	1063924-70	MAG	Chlamydiae	Group 1	Simkaniales	Simkaniaceae
1064120-29	Chlamydiae bacterium 1064120-29	N/A	2063421	220	43.67	91.26	0.88	Gradient Boost (General Model)	unknown	unknown	soil	https://genome.jgi.doe.gov/GEMs	1064120-29	MAG	Chlamydiae	Group 1	Simkaniales	Rhabdochlamydiaceae
1070360-7	Chlamydiae bacterium 1070360-7	N/A	2309065	166	37.34	100.0	3.22	Gradient Boost (General Model)	unknown	unknown	saline water	https://genome.jgi.doe.gov/GEMs	1070360-7	MAG	Chlamydiae	unclassified	unclassified	MCF_D
1095360-24	Chlamydiae bacterium 1095360-24	N/A	1889532	48	45.11	96.12	0.58	Neural Network (Specific Model)	plant-associated	N/A	rhizosphere	https://genome.jgi.doe.gov/GEMs	1095360-24	MAG	Chlamydiae	Group 1	Simkaniales	Rhabdochlamydiaceae
1096102-30	Chlamydiae bacterium 1096102-30	N/A	1689107	50	44.65	92.17	1.1	Neural Network (Specific Model)	unknown	unknown	marine	https://genome.jgi.doe.gov/GEMs	1096102-30	MAG	Chlamydiae	Group 1	Simkaniales	Rhabdochlamydiaceae
1159587-4	Chlamydiae bacterium 1159587-4	N/A	1098095	124	47.86	90.3	0	CheckM	unknown	unknown	soil	https://genome.jgi.doe.gov/GEMs	1159587-4	MAG	Chlamydiae	Group 1	Simkaniales	Rhabdochlamydiaceae
3300004085-10	Chlamydiae bacterium 3300004085-10	N/A	1240598	110	44.2	88.2	0.19	Neural Network (Specific Model)	host-associated	gutless worm	marine	https://genome.jgi.doe.gov/GEMs	3300004085-10	MAG	Chlamydiae	Group 1	Simkaniales	Simkaniaceae
3300005529-103	Chlamydiae bacterium 3300005529-103	N/A	1937521	81	43.86	90.63	0.54	Neural Network (Specific Model)	unknown	unknown	soil	https://genome.jgi.doe.gov/GEMs	3300005529-103	MAG	Chlamydiae	Group 1	Simkaniales	Rhabdochlamydiaceae
3300006056-100	Chlamydiae bacterium 3300006056-100	N/A	1830613	154	41.75	97.03	0.12	Neural Network (Specific Model)	unknown	unknown	engineered	https://genome.jgi.doe.gov/GEMs	3300006056-100	MAG	Chlamydiae	Group 1	Simkaniales	Simkaniaceae
3300006056-139	Chlamydiae bacterium 3300006056-139	N/A	1145111	126	43.56	94.56	0.11	Gradient Boost (General Model)	unknown	unknown	engineered	https://genome.jgi.doe.gov/GEMs	3300006056-139	MAG	Chlamydiae	Group 1	Simkaniales	Parasimkaniaceae
3300006177-14	Chlamydiae bacterium 3300006177-14	N/A	1786084	52	47.08	96.84	0.4	Gradient Boost (General Model)	plant-associated	N/A	endosphere	https://genome.jgi.doe.gov/GEMs	3300006177-14	MAG	Chlamydiae	Group 1	Anoxychlamydiales	CC-III
3300009083-135	Chlamydiae bacterium 3300009083-135	N/A	2309049	181	36.0	96.22	2.06	Neural Network (Specific Model)	unknown	unknown	freshwater	https://genome.jgi.doe.gov/GEMs	3300009083-135	MAG	Chlamydiae	Group 2	Amoebachlamydiales	Parachlamydiaceae
3300009084-136	Chlamydiae bacterium 3300009084-136	N/A	2250271	135	34.85	98.33	0.73	Neural Network (Specific Model)	unknown	unknown	freshwater	https://genome.jgi.doe.gov/GEMs	3300009084-136	MAG	Chlamydiae	Group 2	Amoebachlamydiales	Parachlamydiaceae
3300009084-150	Chlamydiae bacterium 3300009084-150	N/A	1750468	159	45.7	91.12	0.04	Neural Network (Specific Model)	unknown	unknown	freshwater	https://genome.jgi.doe.gov/GEMs	3300009084-150	MAG	Chlamydiae	Group 2	Amoebachlamydiales	Parachlamydiaceae
3300009703-49	Chlamydiae bacterium 3300009703-49	N/A	1811397	46	40.72	97.48	0.44	Neural Network (Specific Model)	unknown	unknown	marine	https://genome.jgi.doe.gov/GEMs	3300009703-49	MAG	Chlamydiae	Group 1	Anoxychlamydiales	unclassified
3300009709-46	Chlamydiae bacterium 3300009709-46	N/A	1620415	92	43.94	89.34	0.99	Neural Network (Specific Model)	plant-associated	peat moss	plant-associated	https://genome.jgi.doe.gov/GEMs	3300009709-46	MAG	Chlamydiae	Group 1	Simkaniales	Rhabdochlamydiaceae
3300009787-37	Chlamydiae bacterium 3300009787-37	N/A	1921128	157	43.54	91.56	0.79	Neural Network (Specific Model)	plant-associated	peat moss	plant-associated	https://genome.jgi.doe.gov/GEMs	3300009787-37	MAG	Chlamydiae	Group 2	Amoebachlamydiales	Parachlamydiaceae
3300010035-10	Chlamydiae bacterium 3300010035-10	N/A	1324932	36	44.61	79.12	0.17	Neural Network (Specific Model)	host-associated	coral	marine	https://genome.jgi.doe.gov/GEMs	3300010035-10	MAG	Chlamydiae	Group 1	Simkaniales	Simkaniaceae
3300011418-10	Chlamydiae bacterium 3300011418-10	N/A	2527301	139	41.94	100.0	9.11	Gradient Boost (General Model)	host-associated	fungi	soil	https://genome.jgi.doe.gov/GEMs	3300011418-10	MAG	Chlamydiae	Group 2	Chlamydiales	Sororchlamydiaceae
3300011418-14	Chlamydiae bacterium 3300011418-14	N/A	1951211	28	41.17	93.82	0.26	Neural Network (Specific Model)	host-associated	fungi	soil	https://genome.jgi.doe.gov/GEMs	3300011418-14	MAG	Chlamydiae	Group 2	Amoebachlamydiales	MCF_G
3300012931-71	Chlamydiae bacterium 3300012931-71	N/A	1972677	127	44.79	99.61	2.09	Gradient Boost (General Model)	unknown	unknown	freshwater	https://genome.jgi.doe.gov/GEMs	3300012931-71	MAG	Chlamydiae	Group 1	Anoxychlamydiales	CC-III
3300013126-109	Chlamydiae bacterium 3300013126-109	N/A	1192712	35	36.81	94.96	0.12	Gradient Boost (General Model)	unknown	unknown	freshwater	https://genome.jgi.doe.gov/GEMs	3300013126-109	MAG	Chlamydiae	Group 1	Simkaniales	Parasimkaniaceae
3300013132-109	Chlamydiae bacterium 3300013132-109	N/A	1618939	69	35.41	93.17	0.11	Neural Network (Specific Model)	unknown	unknown	freshwater	https://genome.jgi.doe.gov/GEMs	3300013132-109	MAG	Chlamydiae	Group 1	Simkaniales	putative Parasimkaniaceae
3300013133-59	Chlamydiae bacterium 3300013133-59	N/A	1589580	86	40.93	90.49	0.7	Neural Network (Specific Model)	unknown	unknown	freshwater sediment	https://genome.jgi.doe.gov/GEMs	3300013133-59	MAG	Chlamydiae	Group 1	Simkaniales	putative Parasimkaniaceae
3300020740-2	Chlamydiae bacterium 3300020740-2	N/A	2616754	141	41.80	94.7	0	CheckM	unknown	unknown	soil	https://genome.jgi.doe.gov/GEMs	3300020740-2	MAG	Chlamydiae	Group 2	Amoebachlamydiales	Parachlamydiaceae
3300020889-1	Chlamydiae bacterium 3300020889-1	N/A	2128310	118	41.17	92	0	CheckM	unknown	unknown	soil	https://genome.jgi.doe.gov/GEMs	3300020889-1	MAG	Chlamydiae	Group 2	Amoebachlamydiales	Parachlamydiaceae
3300020970-2	Chlamydiae bacterium 3300020970-2	N/A	2135860	100	42.92	90.3	0	CheckM	unknown	unknown	soil	https://genome.jgi.doe.gov/GEMs	3300020970-2	MAG	Chlamydiae	Group 1	Simkaniales	Rhabdochlamydiaceae
ACE65	Neochlamydia sp. ACF65	N/A	2467520	79	37.99	99.03	0.38	Neural Network (Specific Model)	host-associated	protist	freshwater	NCBI genome assembly	GCA_018342435.1	Contig	Chlamydiae	Group 2	Amoebachlamydiales	Parachlamydiaceae
AlinenSedimentsD2_bin1100	Chlamydiae bacterium AlinenSedimentsD2_bin-1100	N/A	1877920	344	44.98	95.23	1.34	Gradient Boost (General Model)	unknown	unknown	freshwater	NCBI genome assembly	GCA_903848255.1	MAG	Chlamydiae	Group 1	Anoxychlamydiales	CC-III
B4_bin14	Parachlamydiales bacterium B4_bin.14	N/A	2010487	45	48.53	98.97	1.34	Gradient Boost (General Model)	unknown	unknown	freshwater	NCBI genome assembly	GCA_015661075.1	MAG	Chlamydiae	Group 1	Anoxychlamydiales	CC-III
bin105s	Chlamydiia bacterium bin105s	N/A	1539442	181	38.24	85.14	2.63	Gradient Boost (General Model)	host-associated	sponge	marine	NCBI genome assembly	GCA_014239035.1	MAG	Chlamydiae	unclassified	unclassified	MCF_D
bin18	Chlamydiales bacterium bin.18	N/A	2050049	282	37.03	93.96	0.2	Gradient Boost (General Model)	unknown	unknown	marine sediment	NCBI genome assembly	GCA_009937555.1	MAG	Chlamydiae	unclassified	unclassified	MCF_D
bin577	Chlamydiales bacterium bin.577	N/A	2694152	380	42.00	90.61	2.77	Gradient Boost (General Model)	unknown	unknown	engineered	NCBI genome assembly	GCA_021372185.1	MAG	Chlamydiae	Group 2	unclassified	MCF_G
Bin61_76	Parachlamydiales bacterium Bin_61_76	N/A	1393350	63	39.83	99.97	0.36	Gradient Boost (General Model)	unknown	unknown	freshwater	NCBI genome assembly	GCA_009885615.1	MAG	Chlamydiae	Group 2	Chlamydiales	unclassified
Bin65_10	Parachlamydiales bacterium Bin_65_10	N/A	1761617	51	49.25	94.3	1.12	Neural Network (Specific Model)	unknown	unknown	freshwater	NCBI genome assembly	GCA_009885755.1	MAG	Chlamydiae	Group 1	Simkaniales	Rhabdochlamydiaceae
CC_bin22	Simkaniaceae bacterium CC_bin22	N/A	1802574	21	45.89	94.51	0.07	Neural Network (Specific Model)	unknown	unknown	marine	NCBI genome assembly	GCA_022763045.1	MAG	Chlamydiae	Group 1	Simkaniales	Simkaniaceae
CG10BFR821140104234	Chlamydiae bacterium CG10_big_fil_rev_8_21_14_0_10_42_34	N/A	1683436	21	42.35	97.55	0.99	Gradient Boost (General Model)	unknown	unknown	groundwater	NCBI genome assembly	GCA_002773795.1	MAG	Chlamydiae	Group 1	Anoxychlamydiales	CC-III
CHL1NORP91	Chlamydiae bacterium NORP91	N/A	1315877	63	38.78	82.66	0.74	Neural Network (Specific Model)	unknown	unknown	marine	NCBI genome assembly	GCA_002401865.1	MAG	Chlamydiae	Group 1	Simkaniales	Simkaniaceae
CHLAB	Chlamydia abortus	S26/3	1144377	1	39.86	99.86	0.13	Neural Network (Specific Model)	host-associated	mammal	N/A	NCBI genome assembly	GCF_000026025.1	Contig	Chlamydiae	Group 2	Chlamydiales	Chlamydiaceae
CHLAIB	Chlamydia ibidis	10_1398_11	1146066	5	38.58	99.57	0.12	Neural Network (Specific Model)	host-associated	bird	N/A	NCBI genome assembly	GCA_000417695.2	Contig	Chlamydiae	Group 2	Chlamydiales	Chlamydiaceae
CHLAVI	Chlamydia avium	10_881_SC42	1048269	2	36.84	98.47	0.5	Neural Network (Specific Model)	host-associated	bird	N/A	NCBI genome assembly	GCA_000417735.2	Complete genome	Chlamydiae	Group 2	Chlamydiales	Chlamydiaceae
CHLBUT	Chlamydia buteonis	RSHA	1146546	2	38.29	99.91	0.07	Neural Network (Specific Model)	host-associated	bird	N/A	NCBI genome assembly	GCA_900634605.1	Complete genome	Chlamydiae	Group 2	Chlamydiales	Chlamydiaceae
CHLCOR	Chlamydia corallus	G3/2742-324	1203974	7	39.28	99.8	0.2	Neural Network (Specific Model)	host-associated	reptile	N/A	NCBI genome assembly	GCA_002817655.1	MAG	Chlamydiae	Group 2	Chlamydiales	Chlamydiaceae
CHLCV	Chlamydia caviae	GPIC	1181356	2	39.19	99.94	0.12	Neural Network (Specific Model)	host-associated	mammal	N/A	NCBI genome assembly	GCA_000007605.1	Complete genome	Chlamydiae	Group 2	Chlamydiales	Chlamydiaceae
CHLFF	Chlamydia felis	Fe/C-56	1173791	2	39.34	99.88	0.1	Neural Network (Specific Model)	host-associated	mammal	N/A	NCBI genome assembly	GCA_000009945.1	Complete genome	Chlamydiae	Group 2	Chlamydiales	Chlamydiaceae
CHLGAL	Chlamydia gallinacea	08-1274/3	1067202	2	37.9	99.34	0.11	Neural Network (Specific Model)	host-associated	bird	N/A	NCBI genome assembly	GCA_000471025.2	Complete genome	Chlamydiae	Group 2	Chlamydiales	Chlamydiaceae
CHLMU	Chlamydia muridarum	Nigg	1080451	2	40.62	99.87	0.11	Neural Network (Specific Model)	host-associated	mammal	N/A	NCBI genome assembly	GCF_000006685.1	Complete genome	Chlamydiae	Group 2	Chlamydiales	Chlamydiaceae
CHLPE	Chlamydia pecorum	E58	1106197	1	41.11	99.63	0.06	Neural Network (Specific Model)	host-associated	mammal	N/A	NCBI genome assembly	GCF_000204135.1	Contig	Chlamydiae	Group 2	Chlamydiales	Chlamydiaceae
CHLPN	Chlamydia pneumoniae	CWL029	1230230	1	40.44	99.1	0.1	Neural Network (Specific Model)	host-associated	mammal	N/A	NCBI genome assembly	GCA_000008745.1	Complete genome	Chlamydiae	Group 2	Chlamydiales	Chlamydiaceae
CHLPP	Chlamydia pneumoniae	LPCoLN	1248550	2	39.04	99.4	0.17	Neural Network (Specific Model)	host-associated	mammal	N/A	NCBI genome assembly	GCA_000024145.1	Complete genome	Chlamydiae	Group 2	Chlamydiales	Chlamydiaceae
CHLSAN	Chlamydia sanzinia	2742-308	1120737	2	38.49	99.8	0.1	Neural Network (Specific Model)	host-associated	reptile	N/A	NCBI genome assembly	GCA_001653975.1	Complete genome	Chlamydiae	Group 2	Chlamydiales	Chlamydiaceae
CHLSUIS	Chlamydia suis	MD56	1079129	14	42.21	99.83	0.04	Neural Network (Specific Model)	host-associated	mammal	N/A	NCBI genome assembly	GCF_000493885.1	Complete genome	Chlamydiae	Group 2	Chlamydiales	Chlamydiaceae
CHLTA	Chlamydia trachomatis	A/HAR-13	1051969	2	41.49	99.34	0.06	Neural Network (Specific Model)	host-associated	mammal	N/A	NCBI genome assembly	GCF_000012125.1	Complete genome	Chlamydiae	Group 2	Chlamydiales	Chlamydiaceae
CLASAL	Clavichlamydia salmonicola	ET	1392990	28	32.47	94.68	0.27	Neural Network (Specific Model)	host-associated	fish	freshwater	NCBI genome assembly	GCA_015356765.1	Contig	Chlamydiae	Group 2	Chlamydiales	Clavichlamydiaceae
Crib	Criblamydia sequanensis	CRIB-18	2969604	23	38.24	99.87	1.31	Neural Network (Specific Model)	host-associated	protist	freshwater	NCBI genome assembly	GCA_000750955.1	Contig	Chlamydiae	Group 2	Amoebachlamydiales	Criblamydiaceae
EPS4	Neochlamydia sp. EPS4	N/A	2530677	112	38.08	99.89	0.14	Neural Network (Specific Model)	host-associated	protist	freshwater sediment	NCBI genome assembly	GCA_000813665.1	Contig	Chlamydiae	Group 2	Amoebachlamydiales	Parachlamydiaceae
Estrella	Estrella lausannensis	CRIB-30	2829331	30	48.21	98.58	1.21	Neural Network (Specific Model)	host-associated	protist	freshwater	NCBI genome assembly	GCA_900000175.1	Contig	Chlamydiae	Group 2	Amoebachlamydiales	Criblamydiaceae
Ga0074140	Chlamydiae bacterium Ga0074140/Chlamydiae sp. genome_bin_33	N/A	1724203	6	47.81	99.55	0.28	Neural Network (Specific Model)	unknown	unknown	engineered	NCBI genome assembly	GCA_001464115.1	MAG	Chlamydiae	Group 1	Simkaniales	Rhabdochlamydiaceae
Gw_Eff_bin_326	Simkaniaceae bacterium Gw_Eff_bin_326	N/A	1656923	106	42.12	94.11	0.71	Neural Network (Specific Model)	unknown	unknown	engineered	NCBI genome assembly	GCA_018062315.1	MAG	Chlamydiae	Group 2	Simkaniales	Simkaniaceae
H124911	Chlamydiae bacterium RIFCSPHIGHO2_12_FULL_49_11	N/A	1258484	71	48.35	82.59	0.12	Neural Network (Specific Model)	unknown	unknown	groundwater	NCBI genome assembly	GCA_001794905.1	MAG	Chlamydiae	Group 1	Simkaniales	Parasimkaniaceae
HK-STAS-VERR_A-1	Chlamydiales bacterium HK-STAS-VERR_A-1	N/A	1716003	27	46.90	90.98	0.18	Neural Network (Specific Model)	unknown	unknown	engineered	NCBI genome assembly	GCA_024233495.1	MAG	Chlamydiae	Group 2	Chlamydiales	Sororchlamydiaceae
HK-STAS-VERR_A-2	Chlamydiales bacterium HK-STAS-VERR_A-2	N/A	2423440	30	45.88	86.75	0.64	Neural Network (Specific Model)	unknown	unknown	engineered	NCBI genome assembly	GCA_024233575.1	MAG	Chlamydiae	unclassified	unclassified	unclassified
HK-STAS-VERR_A-3	Chlamydiales bacterium HK-STAS-VERR_A-3	N/A	1581594	11	44.70	70.74	0.54	Neural Network (Specific Model)	unknown	unknown	engineered	NCBI genome assembly	GCA_024233515.1	MAG	Chlamydiae	Group 1	Simkaniales	Simkaniaceae
HK-STAS-VERR_A-4	Chlamydiales bacterium HK-STAS-VERR_A-4	N/A	1575896	3	43.85	88.82	0.04	Neural Network (Specific Model)	unknown	unknown	engineered	NCBI genome assembly	GCA_024233455.1	MAG	Chlamydiae	Group 1	Simkaniales	Parasimkaniaceae
HK-STAS-VERR_A-5	Chlamydiales bacterium HK-STAS-VERR_A-5	N/A	1616904	11	43.81	95.11	0.21	Neural Network (Specific Model)	unknown	unknown	engineered	NCBI genome assembly	GCA_024233435.1	MAG	Chlamydiae	Group 1	Simkaniales	Parasimkaniaceae
HK-STAS-VERR_A-6	Chlamydiales bacterium HK-STAS-VERR_A-6	N/A	1906990	28	39.40	91.26	1.48	Neural Network (Specific Model)	unknown	unknown	engineered	NCBI genome assembly	GCA_024233395.1	MAG	Chlamydiae	Group 1	Simkaniales	Simkaniaceae
HSC3	Chlamydiales bacterium STE3	N/A	2223901	63	39.18	99.6	0.85	Neural Network (Specific Model)	host-associated	protist	marine	NCBI genome assembly	GCA_011125455.1	Contig	Chlamydiae	Group 2	Amoebachlamydiales	Parachlamydiaceae
HST3	Parachlamydiaceae bacterium HS-T3	N/A	2307885	34	38.71	99.61	1.07	Neural Network (Specific Model)	host-associated	protist	freshwater	NCBI genome assembly	GCA_000829755.1	Contig	Chlamydiae	Group 2	Amoebachlamydiales	Parachlamydiaceae
K1000_chlam_1	Candidatus Anoxychlamydiales bacterium K1000_chlam_1	N/A	1601670	252	30.83	90.16	3.29	Gradient Boost (General Model)	unknown	unknown	marine sediment	NCBI genome assembly	GCA_011065265.1	MAG	Chlamydiae	Group 1	Anoxychlamydiales	Anoxychlamydiaceae
K1060_chlam_1	Candidatus Anoxychlamydiales bacterium K1060_chlam_1	N/A	1588324	120	29.31	92.9	0.19	Gradient Boost (General Model)	unknown	unknown	marine sediment	NCBI genome assembly	GCA_011065175.1	MAG	Chlamydiae	Group 1	Anoxychlamydiales	Anoxychlamydiaceae
K1060_chlam_2	Chlamydiae bacterium K1060_chlam_2	N/A	1625346	143	46.87	90.54	0.64	Neural Network (Specific Model)	unknown	unknown	marine sediment	NCBI genome assembly	GCA_011065165.1	MAG	Chlamydiae	Group 1	Simkaniales	Simkaniaceae
K1060_chlam_5	Candidatus Anoxychlamydiales bacterium K1060_chlam_5	N/A	1387185	57	26.36	93.87	0.03	Neural Network (Specific Model)	unknown	unknown	marine sediment	NCBI genome assembly	GCA_011065125.1	MAG	Chlamydiae	Group 1	Anoxychlamydiales	Anoxychlamydiaceae
K9	Neptunochlamydia vexilliferae	K9	2240424	128	45.51	99.3	0.39	Neural Network (Specific Model)	host-associated	protist	marine	NCBI genome assembly	GCA_015356785.1	Contig	Chlamydiae	Group 1	Simkaniales	Simkaniaceae
K940_chlam_3	Chlamydiae bacterium K940_chlam_3	N/A	1908994	221	41.68	81.31	0.22	Neural Network (Specific Model)	unknown	unknown	marine sediment	NCBI genome assembly	GCA_011065065.1	MAG	Chlamydiae	Group 2	Amoebachlamydiales	unclassified
K940_chlam_5	Candidatus Anoxychlamydiales bacterium K940_chlam_5	N/A	1763790	191	30.14	94.0	0.52	Gradient Boost (General Model)	unknown	unknown	marine sediment	NCBI genome assembly	GCA_011065045.1	MAG	Chlamydiae	Group 1	Anoxychlamydiales	Anoxychlamydiaceae
K940_chlam_6	Chlamydiae bacterium K940_chlam_6	N/A	1505150	432	42.88	84.57	1.79	Neural Network (Specific Model)	unknown	unknown	marine sediment	NCBI genome assembly	GCA_011064755.1	MAG	Chlamydiae	Group 1	Simkaniales	Rhabdochlamydiaceae
K940_chlam_7	Chlamydiae bacterium K940_chlam_7	N/A	2487075	408	43.34	92.74	0.36	Neural Network (Specific Model)	unknown	unknown	marine sediment	NCBI genome assembly	GCA_011065005.1	MAG	Chlamydiae	Group 2	Amoebachlamydiales	Waddliaceae
K940_chlam_8	Chlamydiae bacterium K940_chlam_8	N/A	1399766	89	37.47	95.38	0.4	Gradient Boost (General Model)	unknown	unknown	marine sediment	NCBI genome assembly	GCA_011064725.1	MAG	Chlamydiae	Group 1	Anoxychlamydiales	Anoxychlamydiaceae
K940_chlam_9	Chlamydiae bacterium K940_chlam_9	N/A	2072634	240	47.19	96.18	0.15	Neural Network (Specific Model)	unknown	unknown	marine sediment	NCBI genome assembly	GCA_011064985.1	MAG	Chlamydiae	Group 2	Chlamydiales	Sororchlamydiaceae
Kiruna_bin13304	Chlamydiae bacterium Kiruna_bin-13304	N/A	1327230	256	45.37	92.53	0.54	Gradient Boost (General Model)	unknown	unknown	freshwater	NCBI genome assembly	GCA_903864395.1	MAG	Chlamydiae	Group 1	Anoxychlamydiales	CC-III
KR126_chlam_1	Chlamydiae bacterium KR126_chlam_1	N/A	1614069	25	46.8	96.28	0.73	Neural Network (Specific Model)	unknown	unknown	marine sediment	NCBI genome assembly	GCA_011064965.1	MAG	Chlamydiae	Group 1	Simkaniales	Rhabdochlamydiaceae
KR126_chlam_3	Chlamydiae bacterium KR126_chlam_3	N/A	1677468	185	42.98	93.8	0	CheckM	unknown	unknown	marine sediment	NCBI genome assembly	GCA_011064915.1	MAG	Chlamydiae	Group 1	Simkaniales	Rhabdochlamydiaceae
KR126_chlam_4	Candidatus Anoxychlamydiales bacterium KR126_chlam_4	N/A	1581124	107	29.42	93.93	0.12	Neural Network (Specific Model)	unknown	unknown	marine sediment	NCBI genome assembly	GCA_011064875.1	MAG	Chlamydiae	Group 1	Anoxychlamydiales	Anoxychlamydiaceae
KR126_chlam_5	Candidatus Anoxychlamydiales bacterium KR126_chlam_5	N/A	1570308	264	30.25	93.8	0.9	CheckM	unknown	unknown	marine sediment	NCBI genome assembly	GCA_011064875.1	MAG	Chlamydiae	Group 1	Anoxychlamydiales	Anoxychlamydiaceae
KR126_chlam_6	Candidatus Anoxychlamydiales bacterium KR126_chlam_6	N/A	1529380	162	29.64	86.18	1.06	Neural Network (Specific Model)	unknown	unknown	marine sediment	NCBI genome assembly	GCA_011064865.1	MAG	Chlamydiae	Group 1	Anoxychlamydiales	Anoxychlamydiaceae
L024522	Chlamydiae bacterium RIFCSPLOWO2_02_FULL_45_22	N/A	1575869	30	44.7	97.26	0.65	Gradient Boost (General Model)	unknown	unknown	groundwater	NCBI genome assembly	GCA_001796255.1	MAG	Chlamydiae	Group 1	Anoxychlamydiales	CC-III
L024912	Chlamydiae bacterium RIFCSPLOWO2_02_FULL_49_12	N/A	1413529	57	48.84	92.96	0.18	Neural Network (Specific Model)	unknown	unknown	groundwater	NCBI genome assembly	GCA_001796275.1	MAG	Chlamydiae	Group 1	Simkaniales	Rhabdochlamydiaceae
M30B1	Simkaniaceae bacterium isolate M30B1	N/A	1911037	1	41.02	98.2	0.38	Neural Network (Specific Model)	unknown	unknown	saline water	NCBI genome assembly	GCA_018399075.1	MAG	Chlamydiae	Group 3	Simkaniales	Simkaniaceae
M30B2	Simkaniaceae bacterium isolate M30B2	N/A	2143268	1	43.01	98.38	0.39	Neural Network (Specific Model)	unknown	unknown	saline water	NCBI genome assembly	GCA_018399055.1	MAG	Chlamydiae	Group 4	Simkaniales	Simkaniaceae
mNY24nWvNh	Chlamydiae bacterium mNY24nWvNh	N/A	1163660	17	36.57	98.44	0.06	Neural Network (Specific Model)	host-associated	mammal	N/A	NCBI genome assembly	GCA_943908465.1	MAG	Chlamydiae	Group 1	Simkaniales	putative Parasimkaniaceae
OFTM116	Chlamydiae bacterium OFTM116	N/A	1726748	13	40.46	77.7	1.71	Gradient Boost (General Model)	unknown	unknown	marine	NCBI genome assembly	GCA_021772315.1	MAG	Chlamydiae	Group 1	Simkaniales	Simkaniaceae
OFTM232	Chlamydiae bacterium OFTM232	N/A	1726812	40	45.61	99.88	0.67	Neural Network (Specific Model)	unknown	unknown	marine	NCBI genome assembly	GCA_021772455.1	MAG	Chlamydiae	Group 2	Chlamydiales	Sororchlamydiaceae
OFTM343	Chlamydiae bacterium OFTM343	N/A	1800663	48	43.33	92.17	1.17	Neural Network (Specific Model)	unknown	unknown	marine	NCBI genome assembly	GCA_021772435.1	MAG	Chlamydiae	Group1	Simkaniales	Parasimkaniaceae
OFTM358	Chlamydiae bacterium OFTM358	N/A	1824478	9	39.37	92.19	0.36	Neural Network (Specific Model)	unknown	unknown	marine	NCBI genome assembly	GCA_021772335.1	MAG	Chlamydiae	Group 1	Simkaniales	Simkaniaceae
OFTM85	Chlamydiae bacterium OFTM85	N/A	1546124	18	47.34	98.0	0.0	Neural Network (Specific Model)	unknown	unknown	marine	NCBI genome assembly	GCA_021772465.1	MAG	Chlamydiae	Group 2	Chlamydiales	Sorochlamydiaceae
palsa_1444	Parachlamydiales bacterium palsa_1444	N/A	2257809	12	42.67	92.2	0.36	Neural Network (Specific Model)	unknown	unknown	soil	NCBI genome assembly	GCA_003153295.1	MAG	Chlamydiae	Group 1	Simkaniales	Rhabdochlamydiaceae
palsa_1448	Parachlamydiales bacterium palsa_1448	N/A	1854541	198	45.99	97.08	3.76	Gradient Boost (General Model)	unknown	unknown	soil	NCBI genome assembly	GCA_003151315.1	Contig	Chlamydiae	Group 1	Anoxychlamydiales	CC-III
PARAV	Parachlamydia acanthamoebae	UV-7	3072383	1	39.03	99.1	0.75	Neural Network (Specific Model)	host-associated	protist	engineered	NCBI genome assembly	GCA_000253035.1	Complete genome	Chlamydiae	Group 2	Amoebachlamydiales	Parachlamydiaceae
PARI007YTK11	Parilichlamydia carangidicola	007YTK11	771491	1	38.83	93.71	0.65	Gradient Boost (General Model)	host-associated	fish	marine	DOI: 10.1093/gbe/evy195	PARI007YTK11	MAG	Chlamydiae	unclassified	unclassified	Parilichlamydiaceae
PARI76ST10	Candidatus Similichlamydia latridicola	76ST10	881979	1	37.45	91.81	0.7	Gradient Boost (General Model)	host-associated	fish	marine	DOI: 10.1093/gbe/evy195	PARI76ST10	MAG	Chlamydiae	unclassified	unclassified	Parilichlamydiaceae
PARIHat2	Candidatus Similichlamydia laticola	Hat2	780468	28	43.72	90.5	0.71	Gradient Boost (General Model)	host-associated	fish	marine	NCBI genome assembly	GCA_003339615.1	Contig	Chlamydiae	unclassified	unclassified	Parilichlamydiaceae
PARUW	Protochlamydia amoebophila	UWE25	2438912	1	34.76	98.33	0.19	Neural Network (Specific Model)	host-associated	protist	soil	NCBI genome assembly	GCA_000011565.2	Complete genome	Chlamydiae	Group 2	Amoebachlamydiales	Parachlamydiaceae
PMV_8.15	Chlamydiae bacterium PMV_8.15	N/A	1506965	44	37.52	99.76	0.58	Neural Network (Specific Model)	unknown	unknown	cave	NCBI genome assembly	GCA_022614855.1	MAG	Chlamydiae	Group 1	Simkaniales	Rhabdochlamydiaceae
PROGREC2	Parachlamydia sp. C2	N/A	3424182	32	42.04	99.68	1.24	Neural Network (Specific Model)	host-associated	protist	soil	NCBI genome assembly	GCA_001545115.1	Contig	Chlamydiae	Group 2	Amoebachlamydiales	Parachlamydiaceae
ProNeg	Protochlamydia naegleriophila	Knic	3030375	2	42.44	99.47	2.0	Neural Network (Specific Model)	host-associated	protist	freshwater	NCBI genome assembly	GCA_001499655.1	Complete genome	Chlamydiae	Group 2	Amoebachlamydiales	Parachlamydiaceae
PROPHO	Parachlamydia sp. BC.030	N/A	3042961	39	41.53	98.84	1.66	Neural Network (Specific Model)	host-associated	protist	engineered	NCBI genome assembly	GCA_002786175.1	MAG	Chlamydiae	Group 2	Amoebachlamydiales	Parachlamydiaceae
Rhab	Rhabdochlamydia porcellionis	15C	1495946	22	35.3	98.69	0.11	Neural Network (Specific Model)	host-associated	arthropod	N/A	NCBI genome assembly	GCA_015356815.1	Contig	Chlamydiae	Group 1	Simkaniales	Rhabdochlamydiaceae
RHABDOW815	Rhabdochlamydia oedothoracis	W815	1576397	214	35.97	96.51	0.1	Neural Network (Specific Model)	host-associated	arthropod	N/A	NCBI genome assembly	GCA_018642185.1	Contig	Chlamydiae	Group 1	Simkaniales	Rhabdochlamydiaceae
RhabHel	Candidatus Rhabdochlamydia helveticae	T3358	1830543	38	36.16	98.49	0.61	Neural Network (Specific Model)	host-associated	tick	N/A	NCBI genome assembly	GCA_901000775.1	MAG	Chlamydiae	Group 1	Simkaniales	Rhabdochlamydiaceae
Rubis	Candidatus Rubidus massiliensis	Rubis	2821221	5	32.64	99.96	1.98	Neural Network (Specific Model)	host-associated	protist	engineered	NCBI genome assembly	GCA_000756735.1	Contig	Chlamydiae	Group 2	Amoebachlamydiales	Parachlamydiaceae
S4CHLAM102	Chlamydiae bacterium O_S4.2_102	N/A	1795373	31	46.96	96.63	0.28	Neural Network (Specific Model)	host-associated	sponge	marine	NCBI genome assembly	GCA_022601545.1	MAG	Chlamydiae	Group 1	Simkaniales	Parasimkaniaceae
S4CHLAM123	Chlamydiae bacterium O_S4.2_123	N/A	1684176	197	41.93	84.34	0.6	Gradient Boost (General Model)	host-associated	sponge	marine	NCBI genome assembly	GCA_022601475.1	MAG	Chlamydiae	Group 2	Chlamydiales	Sororchlamydiaceae
S4CHLAM2	Chlamydiae bacterium O_S4.2_2	N/A	1926166	37	46.65	98.21	0.31	Gradient Boost (General Model)	host-associated	sponge	marine	NCBI genome assembly	GCA_022601445.1	MAG	Chlamydiae	Group 2	Chlamydiales	Sororchlamydiaceae
S4CHLAM20	Chlamydiae bacterium O_S4.2_20	N/A	1598339	41	34.93	88.57	0.34	Neural Network (Specific Model)	host-associated	sponge	marine	NCBI genome assembly	GCA_022601435.1	MAG	Chlamydiae	Group 1	Simkaniales	Parasimkaniaceae
S4CHLAM37	Chlamydiae bacterium O_S4.2_37	N/A	1870253	48	38.98	94.62	0.1	Neural Network (Specific Model)	host-associated	sponge	marine	NCBI genome assembly	GCA_022601395.1	MAG	Chlamydiae	Group 1	Simkaniales	putative Parasimkaniaceae
S4CHLAM6	Chlamydiae bacterium O_S4.2_6	N/A	1743236	43	36.66	96.77	0.29	Gradient Boost (General Model)	host-associated	sponge	marine	NCBI genome assembly	GCA_022601345.1	MAG	Chlamydiae	unclassified	unclassified	MCF_D
S4CHLAM7	Chlamydiae bacterium O_S4.2_7	N/A	1679997	60	36.57	98.42	0.34	Gradient Boost (General Model)	host-associated	sponge	marine	NCBI genome assembly	GCA_022601335.1	MAG	Chlamydiae	unclassified	unclassified	MCF_D
SIMNZ	Simkania negevensis	Z	2628375	2	41.6	99.15	0.42	Neural Network (Specific Model)	host-associated	unknown	N/A	NCBI genome assembly	GCA_000237205.1	Complete genome	Chlamydiae	Group 1	Simkaniales	Simkaniaceae
SM2339	Chlamydiae bacterium SM23_39	N/A	1126604	67	26.22	98.46	0.0	Gradient Boost (General Model)	unknown	unknown	marine sediment	NCBI genome assembly	GCA_001303765.1	MAG	Chlamydiae	Group 1	Anoxychlamydiales	Anoxychlamydiaceae
SP1CHLAM42	Chlamydiae bacterium P_S1_42	N/A	1638235	33	47.04	98.05	0.1	Gradient Boost (General Model)	host-associated	sponge	marine	NCBI genome assembly	GCA_022601635.1	MAG	Chlamydiae	Group 2	Chlamydiales	Sororchlamydiaceae
SP1CHLAM54	Chlamydiae bacterium P_S1_54	N/A	1781481	3	45.1	93.88	0.17	Neural Network (Specific Model)	host-associated	sponge	marine	NCBI genome assembly	GCA_022601645.1	MAG	Chlamydiae	Group 1	Simkaniales	Simkaniaceae
SP4CHLAM17	Chlamydiae bacterium O_S4.1_17	N/A	1568868	9	42.81	97.64	0.15	Neural Network (Specific Model)	host-associated	sponge	marine	NCBI genome assembly	GCA_022601535.1	MAG	Chlamydiae	Group 2	Chlamydiales	Sororchlamydiaceae
SP4CHLAM5	Chlamydiae bacterium O_S4.1_5	N/A	1307005	54	38.07	82.16	0.01	Neural Network (Specific Model)	host-associated	sponge	marine	NCBI genome assembly	GCA_022601515.1	MAG	Chlamydiae	Group 1	Simkaniales	Parasimkaniaceae
SSA5	Parachlamydiaceae bacterium SSA5	N/A	2850318	1	38.19	93.34	1.02	Neural Network (Specific Model)	unknown	unknown	engineered	NCBI genome assembly	GCA_013414685.1	MAG	Chlamydiae	Group 2	Amoebachlamydiales	Parachlamydiaceae
SYNMED	Syngnamydia medusae	M3	2144529	48	39.86	99.32	0.52	Neural Network (Specific Model)	host-associated	jellyfish	marine	DOI: 10.1038/s41467-021-24294-3	SYNMED	MAG	Chlamydiae	Group 1	Simkaniales	Simkaniaceae
SZUA-160	Chlamydiae bacterium SZUA-160	N/A	1710270	107	43.36	94.66	0.25	Neural Network (Specific Model)	unknown	unknown	marine sediment	NCBI genome assembly	GCA_003228815.1	MAG	Chlamydiae	Group 1	Simkaniales	Rhabdochlamydiaceae
TARWAD	Waddliaceae bacterium SP13	N/A	3152361	49	38.48	97.33	0.48	Gradient Boost (General Model)	unknown	unknown	marine	NCBI genome assembly	GCA_002709385.1	MAG	Chlamydiae	Group 2	Amoebachlamydiales	unclassified
Tobar13.5m-G69	Simkaniaceae bacterium Tobar13.5m-G69	N/A	1798337	54	41.06	95.56	0.12	Neural Network (Specific Model)	unknown	unknown	freshwater	NCBI genome assembly	GCA_021734805.1	MAG	Chlamydiae	Group 5	Simkaniales	Simkaniaceae
Umea1_bin1462	Chlamydiae bacterium Umea1_bin-1462	N/A	1476284	217	51.23	93.93	0.71	Gradient Boost (General Model)	unknown	unknown	freshwater	NCBI genome assembly	GCA_903909295.1	MAG	Chlamydiae	Group 1	Anoxychlamydiales	CC-III
WADCW	Waddlia chondrophila	WSU 86-1044	2111718	195	43.81	99.89	0.48	Neural Network (Specific Model)	host-associated	mammal	N/A	NCBI genome assembly	GCA_001618265.1	Contig	Chlamydiae	Group 2	Amoebachlamydiales	Waddliaceae
XENOCL	Sygnamydia xenoturbellae	N/A	1836174	28	41.37	96.49	0.2	Neural Network (Specific Model)	host-associated	worm	marine	DOI: 10.1038/s41467-021-24294-3	XENOCL	MAG	Chlamydiae	Group 1	Simkaniales	Simkaniaceae
