## Supplementary material for "*Endozoicomonas*-chlamydiae interactions in cell-associated microbial aggregates of the coral *Pocillopora acuta*": Table S6

### Sheet: Sheet1
Table S6: List of predicted secondary metabolites in the Pac_F1 and Pac_F2a MAGs. No predicted secondary metabolites were retrieved from the Pac_F2b MAG.
MAG	Contig name	Type	Most similar known cluster	Biosynthetic gene cluster	Similarity (%)	Prokka annotation
Pac_F1	NODE_48_length_16958_cov_299.507070	Arylpolyene	-	-	-	3-oxoacyl-[acyl-carrier-protein] synthase 1
Pac_F1	NODE_88_length_14306_cov_286.464809	NRPS	-	-	-	Linear gramicidin synthase B/D
Pac_F1	NODE_231_length_8111_cov_252.971574	NRPS	-	-	-	Tyrocidine synthase 3
Pac_F1	NODE_737_length_2762_cov_167.971925	NRPS-like	-	-	-	Linear gramicidin synthase subunit D
Pac_F2a	k77_28911	NRPS	-	-	-	Tyrocidine synthase 3
Pac_F2a	k77_44061	NRPS-like	rhizomide A/rhizomide B/rhizomide C	BGC0001758	100	Linear gramicidin synthase subunit D
Pac_F2a	k77_41901	NRPS	-	-	-	Tyrocidine synthase 3
Pac_F2a	k77_25327	LAP	-	-	-	Microcin B17-processing protein McbB/McbC/McbD
Pac_F2a	k77_25549	NRPS	-	-	-	Linear gramicidin synthase subunit D
