## Supplementary material for "*Endozoicomonas*-chlamydiae interactions in cell-associated microbial aggregates of the coral *Pocillopora acuta*": Table S8

### Sheet: Sheet1
Table S8: Presence of genes involved in type IV pili synthesis in Endozoicomonas genomes, based on a RAST analysis.
Gene	Functional role	Pac_F1	Pac_F2a	E. acroporae Acr-1	E. acroporae Acr-5	E. arenosclerae ab112	E. atrinae WP70	E. montiporae CL-33	E. acroporae Acr-14	E. montiporae LMG25634	E. ascidiicola AVMART05	E. ascidiicola KASP37	E. arenosclerae E-MC227	E. numazuensis DSM25634	E. elysicola DSM223680	P. haliclonae S-B4-1U	Endozoicomonas sp. HY_Ok	Endozoicomonas W5_Kt	Endozoicomonas marisrubri 6c
pilS	PilS cassette
pilA	Type IV pilin PilA	x	x	x	x	x	x	x	x	x	x	x	x	x	x		x	x	x
pilB	Type IV fimbrial assembly, ATPase PilB	x	x	x	x	x	x	x	x	x	x	x	x	x	x	x	x	x	x
pilC	Type IV fimbrial assembly protein PilC	x	x	x	x	x	x	x	x	x	x	x	x	x	x	x	x	x	x
pilD	Leader peptidase (Prepilin peptidase) (EC 3.4.23.43)	x	x	x	x	x	x	x	x	x	x	x	x	x	x	x	x	x	x
pilDm	N-methyltransferase (EC 2.1.1.-)	x	x	x	x	x	x	x	x	x	x	x	x	x	x	x	x	x	x
pilT	Twitching motility protein PilT	x	x	x	x	x	x	x	x	x	x	x	x	x	x	x	x	x	x
DQS	3-dehydroquinate synthase (EC 4.2.3.4)	x	x	x	x	x	x	x	x	x	x	x	x	x	x	x	x	x	x
pilQ	Type IV pilus biogenesis protein PilQ	x	x	x	x	x	x	x	x	x	x	x	x	x	x	x	x	x	x
pilM	Type IV pilus biogenesis protein PilM	x	x	x	x	x	x	x	x	x	x	x	x	x	x	x	x	x	x
pilN	Type IV pilus biogenesis protein PilN	x	x	x	x	x	x	x	x	x	x	x	x	x	x	x	x	x	x
pilO	Type IV pilus biogenesis protein PilO	x	x	x	x	x	x	x	x	x	x	x	x	x	x	x	x	x	x
pilP	Type IV pilus biogenesis protein PilP	x	x	x	x	x	x	x	x	x	x	x	x	x	x	x	x	x	x
MTT	Multimodular transpeptidase-transglycosylase (EC 2.4.1.129) (EC 3.4.-.-)	x	x	x	x	x	x	x	x	x	x	x	x	x	x	x	x	x	x
FimB	Fimbrial assembly protein FimB
pilE	Type IV pilus biogenesis protein PilE	x	x	x	x	x	x		x		x	x	x	x	x	x	x	x	x
pilY1	Type IV fimbrial biogenesis protein PilY1	x	x	x	x	x	x	x	x	x	x	x	x	x	x	x	x	x	x
pilY2	Type IV fimbrial biogenesis protein PilY2
pilX	Type IV fimbrial biogenesis protein PilX	x	x	x	x		x		x		x	x			x		x		x
pilV	Type IV fimbrial biogenesis protein PilV			x	x	x	x	x	x	x	x	x	x	x	x				x
pilW	Type IV fimbrial biogenesis protein PilW	x	x	x	x	x	x		x		x	x	x	x	x	x	x	x	x
fimT	Type IV fimbrial biogenesis protein FimT	x	x	x	x	x	x		x		x	x	x	x	x		x	x	x
fimU	type 4 fimbrial biogenesis protein FimU	x		x	x		x		x		x	x			x
pilR	Type IV fimbriae expression regulatory protein PilR															x
pilSe	Two-component sensor PilS
pilNc	Competence protein PilN
pilOc	Competence protein PilO
pilWc	Competence protein PilW
pilMx	Type IV pilus biogenesis protein PilMx
pilNx	Type IV pilus biogenesis protein PilNx
pilOPx	Type IV pilus biogenesis protein PilOPx
