## Supplementary material for "*Endozoicomonas*-chlamydiae interactions in cell-associated microbial aggregates of the coral *Pocillopora acuta*": Table S9

### Sheet: Sheet1
	Table S9: List of oligonucleotide probes used for Fluorescence in situ Hybridization.
	Target group	Probe	Sequence (5'-3')	% Formamide*	NaCl concentration in washing buffer (M)	Reference
	All bacteria	EUB338-mix	GCWGCCWCCCGTAGGWGT	25	0.149	Daims et al., 1999
	Negative control	nonEUB	ACATCCTACGGGAGG	25	0.149	Wallner et al., 1993
	Endozoicomondaceae	End663	GGAAATTCCACACTCCTC	35	0.07	Bayer et al., 2013
	Chlamydiae	Chls523	CCTCCGTATTACCGCAGC	25	0.149	Poppert et al., 2002
	Chlamydiae (Competitor)	Chls523-comp	CCTCCGTATTACCGCGGC	25	0.149	Poppert et al., 2002
	*When End663 was used simultaneously with EUB338-mix or Chls 523, 30% formamide and 0.102M NaCl were used.
